# Modulating Mesenchymal Stromal Cell Microenvironment Alters Exosome RNA Content and Ligament Healing Capacity

**DOI:** 10.1101/2023.10.22.563485

**Authors:** Connie S. Chamberlain, Archana Prabahar, John A Kink, Erika Mueller, Yiyao Li, Stephanie Yopp, Christian M. Capitini, Peiman Hematti, William L. Murphy, Ray Vanderby, Peng Jiang

**Author notes:** To whom correspondence should be addressed: Peng Jiang. C.S.C and A.P contributed equally to this work.

## Abstract

Although mesenchymal stromal cell (MSC) based therapies hold promise in regenerative medicine, their applications in clinical settings remain challenging due to issues such as immunocompatibility and cell stability. MSC-derived exosomes, small vesicles carrying various bioactive molecules, are a promising cell-free therapy to promote tissue regeneration. However, it remains unknown mainly regarding the ability to customize the content of MSC-derived exosomes, how alterations in the MSC microenvironment influence exosome content, and the effects of such modifications on healing efficiency and mechanical properties in tissue regeneration. In this study, we used an *in vitro* system of human MSC-derived exosomes and an *in vivo* rat ligament injury model to address these questions. We found a context-dependent correlation between exosomal and parent cell RNA content. Under native conditions, the correlation was moderate but heightened with microenvironmental changes. *In vivo* rat ligament injury model showed that MSC-derived exosomes increased ligament max load and stiffness. We also found that changes in the MSCs’ microenvironment significantly influence the mechanical properties driven by exosome treatment. Additionally, a link was identified between altered exosomal microRNA levels and expression changes in microRNA targets in ligaments. These findings elucidate the nuanced interplay between MSCs, their exosomes, and tissue regeneration.

**Graphic Abstract:** 
