## Supplementary Table S2 for "Modulating Mesenchymal Stromal Cell Microenvironment Alters Exosome RNA Content and Ligament Healing Capacity"

### Sheet: MSC-exosome-enriched-pathways
Pathway	P.adjust
GTP hydrolysis and joining of the 60S ribosomal subunit	2.88259e-53
L13a-mediated translational silencing of Ceruloplasmin expression	5.60317e-53
Eukaryotic Translation Initiation	1.53213e-51
Cap-dependent Translation Initiation	1.53213e-51
Formation of a pool of free 40S subunits	1.68887e-47
Regulation of expression of SLITs and ROBOs	1.08166e-46
SRP-dependent cotranslational protein targeting to membrane	6.92927e-45
Signaling by ROBO receptors	4.42573e-43
Eukaryotic Translation Elongation	4.42573e-43
Peptide chain elongation	8.4468e-41
Eukaryotic Translation Termination	4.63886e-40
Nonsense Mediated Decay (NMD) independent of the Exon Junction Complex (EJC)	9.1059e-40
Viral mRNA Translation	2.383e-39
Nonsense-Mediated Decay (NMD)	4.55261e-39
Nonsense Mediated Decay (NMD) enhanced by the Exon Junction Complex (EJC)	4.55261e-39
Translation	6.86545e-38
Response of EIF2AK4 (GCN2) to amino acid deficiency	8.83261e-38
Selenocysteine synthesis	1.06127e-34
Influenza Infection	5.22896e-33
Influenza Viral RNA Transcription and Replication	2.64652e-31
Translation initiation complex formation	9.32618e-30
Ribosomal scanning and start codon recognition	9.32618e-30
Cellular response to starvation	1.29317e-29
rRNA processing in the nucleus and cytosol	7.05188e-29
Activation of the mRNA upon binding of the cap-binding complex and eIFs, and subsequent binding to 43S	1.22272e-28
Major pathway of rRNA processing in the nucleolus and cytosol	1.12202e-27
rRNA processing	2.72931e-27
Selenoamino acid metabolism	4.94188e-27
Formation of the ternary complex, and subsequently, the 43S complex	9.71513e-26
mRNA Splicing	3.42533e-22
mRNA Splicing - Major Pathway	4.42042e-21
Metabolism of amino acids and derivatives	3.67459e-20
Processing of Capped Intron-Containing Pre-mRNA	2.28677e-19
HIV Infection	1.01061e-18
Mitotic Anaphase	8.59128e-18
Negative regulation of NOTCH4 signaling	1.25129e-17
Mitotic Metaphase and Anaphase	1.28091e-17
Host Interactions of HIV factors	3.84506e-17
Regulation of PTEN stability and activity	7.94502e-17
Regulation of mRNA stability by proteins that bind AU-rich elements	9.1855e-17
AUF1 (hnRNP D0) binds and destabilizes mRNA	1.76752e-16
Degradation of GLI1 by the proteasome	2.08603e-16
Diseases of signal transduction by growth factor receptors and second messengers	2.08603e-16
Autodegradation of Cdh1 by Cdh1:APC/C	2.17576e-16
G2/M Transition	2.33145e-16
The role of GTSE1 in G2/M progression after G2 checkpoint	4.31551e-16
Regulation of RUNX3 expression and activity	5.00805e-16
Degradation of DVL	5.3251e-16
ROS sensing by NFE2L2	5.3251e-16
Mitotic G2-G2/M phases	5.49292e-16
Regulation of HMOX1 expression and activity	5.77925e-16
FBXL7 down-regulates AURKA during mitotic entry and in early mitosis	1.4634e-15
Degradation of GLI2 by the proteasome	1.68398e-15
GLI3 is processed to GLI3R by the proteasome	1.68398e-15
Regulation of APC/C activators between G1/S and early anaphase	2.0012e-15
Separation of Sister Chromatids	2.62233e-15
Regulation of ornithine decarboxylase (ODC)	3.8358e-15
SCF-beta-TrCP mediated degradation of Emi1	4.48191e-15
Degradation of AXIN	4.48191e-15
Metabolism of polyamines	4.62171e-15
NIK-->noncanonical NF-kB signaling	4.62171e-15
Switching of origins to a post-replicative state	4.66414e-15
Hedgehog 'off' state	1.02569e-14
APC/C:Cdc20 mediated degradation of Securin	1.03688e-14
Regulation of activated PAK-2p34 by proteasome mediated degradation	1.09207e-14
Oxygen-dependent proline hydroxylation of Hypoxia-inducible Factor Alpha	1.09718e-14
Vpu mediated degradation of CD4	1.13592e-14
Autodegradation of the E3 ubiquitin ligase COP1	1.13592e-14
Ubiquitin-dependent degradation of Cyclin D	1.13592e-14
SCF(Skp2)-mediated degradation of p27/p21	1.19953e-14
Dectin-1 mediated noncanonical NF-kB signaling	1.19953e-14
Hh mutants are degraded by ERAD	1.19953e-14
Cellular response to hypoxia	1.60309e-14
CDK-mediated phosphorylation and removal of Cdc6	1.82149e-14
Orc1 removal from chromatin	2.05001e-14
Cellular response to chemical stress	2.92165e-14
Hh mutants abrogate ligand secretion	3.36563e-14
Regulation of Apoptosis	3.36563e-14
Stabilization of p53	3.37489e-14
APC/C:Cdh1 mediated degradation of Cdc20 and other APC/C:Cdh1 targeted proteins in late mitosis/early G1	4.10829e-14
Downstream signaling events of B Cell Receptor (BCR)	4.64678e-14
ER-Phagosome pathway	5.34653e-14
Activation of APC/C and APC/C:Cdc20 mediated degradation of mitotic proteins	7.89772e-14
Ubiquitin Mediated Degradation of Phosphorylated Cdc25A	9.50562e-14
p53-Independent DNA Damage Response	9.50562e-14
p53-Independent G1/S DNA damage checkpoint	9.50562e-14
Vif-mediated degradation of APOBEC3G	9.50562e-14
Antigen processing-Cross presentation	9.71596e-14
Cdc20:Phospho-APC/C mediated degradation of Cyclin A	1.03077e-13
PTEN Regulation	1.22209e-13
Autophagy	1.76556e-13
APC/C:Cdc20 mediated degradation of mitotic proteins	1.94936e-13
Macroautophagy	2.10851e-13
APC:Cdc20 mediated degradation of cell cycle proteins prior to satisfation of the cell cycle checkpoint	2.28074e-13
APC/C-mediated degradation of cell cycle proteins	3.10091e-13
Regulation of mitotic cell cycle	3.10091e-13
Regulation of RAS by GAPs	3.6063e-13
Synthesis of DNA	4.85032e-13
Programmed Cell Death	5.23697e-13
Regulation of RUNX2 expression and activity	5.86653e-13
PCP/CE pathway	9.47203e-13
Cytoprotection by HMOX1	1.07692e-12
Hedgehog ligand biogenesis	1.10765e-12
Defective CFTR causes cystic fibrosis	1.44552e-12
CDT1 association with the CDC6:ORC:origin complex	1.61441e-12
Assembly of the pre-replicative complex	2.16335e-12
Cross-presentation of soluble exogenous antigens (endosomes)	2.25748e-12
p53-Dependent G1 DNA Damage Response	2.49424e-12
p53-Dependent G1/S DNA damage checkpoint	2.49424e-12
Signaling by NOTCH4	2.85301e-12
Intra-Golgi and retrograde Golgi-to-ER traffic	4.61924e-12
Apoptosis	4.73664e-12
Signaling by the B Cell Receptor (BCR)	5.33353e-12
Activation of NF-kappaB in B cells	5.50719e-12
S Phase	7.00718e-12
M Phase	8.5759e-12
Interleukin-1 signaling	8.81797e-12
Transcriptional regulation by RUNX3	1.0797e-11
Fc epsilon receptor (FCERI) signaling	1.14928e-11
G1/S DNA Damage Checkpoints	1.17292e-11
Class I MHC mediated antigen processing & presentation	1.46779e-11
Beta-catenin independent WNT signaling	2.23071e-11
Signaling by Hedgehog	2.5642e-11
Degradation of beta-catenin by the destruction complex	2.5642e-11
DNA Replication	2.65983e-11
Selective autophagy	3.23522e-11
COPI-mediated anterograde transport	4.51065e-11
DNA Replication Pre-Initiation	9.01344e-11
Cyclin A:Cdk2-associated events at S phase entry	9.01344e-11
Asymmetric localization of PCP proteins	9.47839e-11
Cyclin E associated events during G1/S transition	1.15263e-10
CLEC7A (Dectin-1) signaling	1.75973e-10
ER to Golgi Anterograde Transport	2.02749e-10
Golgi-to-ER retrograde transport	2.61052e-10
FCERI mediated NF-kB activation	2.73109e-10
Hedgehog 'on' state	3.82904e-10
Striated Muscle Contraction	4.91634e-10
Interleukin-1 family signaling	7.88113e-10
Asparagine N-linked glycosylation	7.90684e-10
Neddylation	1.46497e-09
Transcriptional regulation by RUNX2	1.50107e-09
SARS-CoV Infections	1.56987e-09
Neutrophil degranulation	2.58044e-09
Antigen processing: Ubiquitination & Proteasome degradation	2.74928e-09
HSP90 chaperone cycle for steroid hormone receptors (SHR) in the presence of ligand	2.9319e-09
Signaling by ALK in cancer	2.9319e-09
Signaling by ALK fusions and activated point mutants	2.9319e-09
G1/S Transition	3.31771e-09
Gene and protein expression by JAK-STAT signaling after Interleukin-12 stimulation	4.08424e-09
Transport to the Golgi and subsequent modification	4.26815e-09
ABC transporter disorders	7.98236e-09
mRNA Splicing - Minor Pathway	9.28153e-09
MAPK6/MAPK4 signaling	1.28412e-08
Mitotic G1 phase and G1/S transition	1.62784e-08
Prefoldin mediated transfer of substrate to CCT/TriC	3.99052e-08
Cell Cycle Checkpoints	5.84818e-08
Interleukin-12 family signaling	6.05088e-08
Nucleotide Excision Repair	6.32683e-08
trans-Golgi Network Vesicle Budding	7.25322e-08
Downstream TCR signaling	7.60159e-08
COPI-independent Golgi-to-ER retrograde traffic	1.23661e-07
UCH proteinases	1.3451e-07
Golgi Associated Vesicle Biogenesis	1.44838e-07
Interleukin-12 signaling	1.94254e-07
ABC-family proteins mediated transport	2.01068e-07
Respiratory electron transport	2.01068e-07
RHO GTPase cycle	2.17549e-07
Translocation of SLC2A4 (GLUT4) to the plasma membrane	2.70681e-07
Formation of Incision Complex in GG-NER	2.94225e-07
Cooperation of Prefoldin and TriC/CCT in actin and tubulin folding	2.97796e-07
Regulation of PLK1 Activity at G2/M Transition	3.18668e-07
RHO GTPases activate PAKs	3.46986e-07
Intracellular signaling by second messengers	3.67016e-07
C-type lectin receptors (CLRs)	4.91629e-07
PIP3 activates AKT signaling	6.02118e-07
RHOBTB GTPase Cycle	6.15978e-07
Regulation of actin dynamics for phagocytic cup formation	6.2455e-07
TCR signaling	6.43529e-07
MHC class II antigen presentation	6.80884e-07
Mitotic Prometaphase	9.80015e-07
RHOBTB2 GTPase cycle	1.05089e-06
Aggrephagy	1.47168e-06
Signaling by TGF-beta Receptor Complex	1.51288e-06
Potential therapeutics for SARS	1.55e-06
Global Genome Nucleotide Excision Repair (GG-NER)	1.77477e-06
Synthesis of active ubiquitin: roles of E1 and E2 enzymes	2.26021e-06
Cell-extracellular matrix interactions	2.74134e-06
The citric acid (TCA) cycle and respiratory electron transport	3.02901e-06
Unfolded Protein Response (UPR)	3.65674e-06
Protein folding	3.96184e-06
HIV Life Cycle	4.01706e-06
G2/M Checkpoints	5.25154e-06
Late Phase of HIV Life Cycle	6.8587e-06
COPI-dependent Golgi-to-ER retrograde traffic	8.1504e-06
Formation of tubulin folding intermediates by CCT/TriC	8.1504e-06
Chaperonin-mediated protein folding	9.47876e-06
Platelet degranulation	1.1626e-05
Fcgamma receptor (FCGR) dependent phagocytosis	1.16584e-05
Deubiquitination	1.16584e-05
Signaling by Interleukins	1.28397e-05
Interconversion of nucleotide di- and triphosphates	1.35479e-05
Muscle contraction	1.5e-05
Recycling pathway of L1	1.63547e-05
RHO GTPase Effectors	1.86793e-05
Signaling by MET	1.88205e-05
Smooth Muscle Contraction	2.04323e-05
TNFR2 non-canonical NF-kB pathway	2.19572e-05
DNA Damage Recognition in GG-NER	2.64402e-05
Recruitment of NuMA to mitotic centrosomes	2.66342e-05
RHO GTPases Activate ROCKs	2.72799e-05
Mitochondrial protein import	3.19884e-05
Nuclear Envelope (NE) Reassembly	3.3359e-05
RHO GTPases Activate WASPs and WAVEs	3.36088e-05
Mitophagy	3.42936e-05
RNA Polymerase II Transcription Termination	3.58134e-05
Parasite infection	3.6056e-05
Leishmania phagocytosis	3.6056e-05
FCGR3A-mediated phagocytosis	3.6056e-05
Formation of TC-NER Pre-Incision Complex	4.07689e-05
MAPK1/MAPK3 signaling	4.26305e-05
Response to elevated platelet cytosolic Ca2+	4.40194e-05
Transcriptional activity of SMAD2/SMAD3:SMAD4 heterotrimer	4.65397e-05
RAF/MAP kinase cascade	4.65482e-05
Transcription-Coupled Nucleotide Excision Repair (TC-NER)	5.06415e-05
TGF-beta receptor signaling activates SMADs	5.29065e-05
RHO GTPases activate IQGAPs	5.29065e-05
IRE1alpha activates chaperones	5.30929e-05
Constitutive Signaling by Overexpressed ERBB2	5.34844e-05
Downregulation of SMAD2/3:SMAD4 transcriptional activity	5.74175e-05
RHOBTB1 GTPase cycle	5.74175e-05
EPHB-mediated forward signaling	5.9694e-05
Transcriptional Regulation by TP53	6.02642e-05
Protein localization	6.04071e-05
XBP1(S) activates chaperone genes	6.95231e-05
N-glycan trimming in the ER and Calnexin/Calreticulin cycle	7.54154e-05
RHO GTPases Activate Formins	9.04949e-05
Downregulation of TGF-beta receptor signaling	0.00010279
FGFR2 alternative splicing	0.00010279
Loss of Nlp from mitotic centrosomes	0.00010839
Loss of proteins required for interphase microtubule organization from the centrosome	0.00010839
Ub-specific processing proteases	0.000113185
Signaling by FGFR2	0.000115551
AURKA Activation by TPX2	0.000115551
Signaling by TGFB family members	0.000120678
Resolution of Sister Chromatid Cohesion	0.000121049
Recruitment of mitotic centrosome proteins and complexes	0.000135067
Centrosome maturation	0.000135067
PINK1-PRKN Mediated Mitophagy	0.000149085
Chaperone Mediated Autophagy	0.000149085
MAPK family signaling cascades	0.000168097
Folding of actin by CCT/TriC	0.00017714
Dual incision in TC-NER	0.000189465
Syndecan interactions	0.000200108
Platelet activation, signaling and aggregation	0.000210694
Cilium Assembly	0.000217329
HSF1 activation	0.000221011
TP53 Regulates Metabolic Genes	0.000259674
Signaling by BRAF and RAF1 fusions	0.000269831
VEGFA-VEGFR2 Pathway	0.000272261
Non-integrin membrane-ECM interactions	0.000310084
Respiratory electron transport, ATP synthesis by chemiosmotic coupling, and heat production by uncoupling proteins.	0.000324119
Intraflagellar transport	0.000378544
L1CAM interactions	0.000439252
Constitutive Signaling by Ligand-Responsive EGFR Cancer Variants	0.000473956
Signaling by Ligand-Responsive EGFR Variants in Cancer	0.000473956
Signaling by VEGF	0.0006009
mRNA 3'-end processing	0.00060454
rRNA modification in the nucleus and cytosol	0.00064537
Budding and maturation of HIV virion	0.000678358
Glycogen metabolism	0.000678358
Clathrin-mediated endocytosis	0.000680914
Alpha-protein kinase 1 signaling pathway	0.000692438
Pexophagy	0.000692438
Uptake and function of anthrax toxins	0.000692438
Signaling by WNT	0.000694123
Gap-filling DNA repair synthesis and ligation in TC-NER	0.000940109
RHO GTPases activate CIT	0.000997928
Extra-nuclear estrogen signaling	0.00103684
EPH-Ephrin signaling	0.00104547
Late endosomal microautophagy	0.00106962
ISG15 antiviral mechanism	0.00134899
SARS-CoV-2 Infection	0.00134899
Signaling by FGFR	0.00137156
RNA Polymerase II Pre-transcription Events	0.00137156
Oncogenic MAPK signaling	0.00137156
Dual Incision in GG-NER	0.00143463
MET promotes cell motility	0.00143463
Transcriptional regulation by RUNX1	0.00146879
RNA Polymerase III Transcription Termination	0.00146887
Mitochondrial calcium ion transport	0.00146887
Signaling by PDGF	0.00155969
Formation of RNA Pol II elongation complex	0.0016149
RNA Polymerase II Transcription Elongation	0.0016149
Loss of function of MECP2 in Rett syndrome	0.00173151
Pervasive developmental disorders	0.00173151
Disorders of Developmental Biology	0.00173151
Disorders of Nervous System Development	0.00173151
Protein ubiquitination	0.00174789
Signaling by ERBB2	0.00183659
Nef-mediates down modulation of cell surface receptors by recruiting them to clathrin adapters	0.00186418
Josephin domain DUBs	0.00195658
Processing and activation of SUMO	0.00206922
EML4 and NUDC in mitotic spindle formation	0.00219218
Cellular response to heat stress	0.00219407
Nuclear events stimulated by ALK signaling in cancer	0.00238987
NOTCH1 Intracellular Domain Regulates Transcription	0.00243687
Activation of AMPK downstream of NMDARs	0.00243687
APC/C:Cdc20 mediated degradation of Cyclin B	0.00255592
Complex I biogenesis	0.00279355
SMAD2/SMAD3:SMAD4 heterotrimer regulates transcription	0.00290187
Endosomal Sorting Complex Required For Transport (ESCRT)	0.00290187
Signaling by FGFR in disease	0.00290187
Signaling by RAF1 mutants	0.0030156
RAS processing	0.00323393
Lysosome Vesicle Biogenesis	0.00332204
Post-chaperonin tubulin folding pathway	0.00332566
Citric acid cycle (TCA cycle)	0.00332566
Mitotic Spindle Checkpoint	0.00349477
Deadenylation-dependent mRNA decay	0.00364408
Pyruvate metabolism and Citric Acid (TCA) cycle	0.00364408
RUNX1 interacts with co-factors whose precise effect on RUNX1 targets is not known	0.00364953
RHOH GTPase cycle	0.00364953
Activation of BAD and translocation to mitochondria	0.00369047
Response of EIF2AK1 (HRI) to heme deficiency	0.00369047
ECM proteoglycans	0.00374226
Recognition of DNA damage by PCNA-containing replication complex	0.00378056
Anchoring of the basal body to the plasma membrane	0.00406167
Sema4D in semaphorin signaling	0.00420248
Signaling by moderate kinase activity BRAF mutants	0.00440604
Signaling by RAS mutants	0.00440604
Paradoxical activation of RAF signaling by kinase inactive BRAF	0.00440604
Signaling downstream of RAS mutants	0.00440604
Antiviral mechanism by IFN-stimulated genes	0.00466745
Post NMDA receptor activation events	0.00466745
Signaling by high-kinase activity BRAF mutants	0.00479476
Ion homeostasis	0.00479476
The role of Nef in HIV-1 replication and disease pathogenesis	0.004981
FLT3 signaling in disease	0.004981
Association of TriC/CCT with target proteins during biosynthesis	0.0051865
Formation of annular gap junctions	0.00522089
Activated NTRK2 signals through FRS2 and FRS3	0.00522089
Regulation of BACH1 activity	0.00522089
Collagen formation	0.00537981
Microtubule-dependent trafficking of connexons from Golgi to the plasma membrane	0.00544071
RHOF GTPase cycle	0.00546388
Transport of Mature Transcript to Cytoplasm	0.0056458
Sealing of the nuclear envelope (NE) by ESCRT-III	0.0056458
Signaling by NOTCH	0.00570499
Signaling by PTK6	0.00620097
Signaling by Non-Receptor Tyrosine Kinases	0.00620097
Pausing and recovery of Tat-mediated HIV elongation	0.00624881
Tat-mediated HIV elongation arrest and recovery	0.00624881
APC-Cdc20 mediated degradation of Nek2A	0.00650341
Calnexin/calreticulin cycle	0.00650341
Detoxification of Reactive Oxygen Species	0.0067697
Glycogen synthesis	0.00692795
Signaling by ERBB2 ECD mutants	0.00692795
Sema4D induced cell migration and growth-cone collapse	0.00707188
Signal transduction by L1	0.00707188
Transcription of the HIV genome	0.00769248
HIV Transcription Elongation	0.00772594
Formation of HIV-1 elongation complex containing HIV-1 Tat	0.00772594
Tat-mediated elongation of the HIV-1 transcript	0.00772594
Collagen biosynthesis and modifying enzymes	0.00788178
Translation of Structural Proteins	0.00788178
Apoptotic execution phase	0.00798793
Negative regulators of DDX58/IFIH1 signaling	0.00896093
Transport of connexons to the plasma membrane	0.0093301
Signaling by FGFR2 IIIa TM	0.0093301
Apoptotic cleavage of cellular proteins	0.00940625
Cooperation of PDCL (PhLP1) and TRiC/CCT in G-protein beta folding	0.00940625
FLT3 Signaling	0.00940625
Diseases of mitotic cell cycle	0.00940625
RNA polymerase II transcribes snRNA genes	0.00951365
Activation of NMDA receptors and postsynaptic events	0.00965347
Mitochondrial translation	0.00965347
COPII-mediated vesicle transport	0.00991148
RAB geranylgeranylation	0.010084
Disorders of transmembrane transporters	0.010375
Signaling by CSF3 (G-CSF)	0.0108927
Gap junction degradation	0.0109106
Signaling by PDGFRA transmembrane, juxtamembrane and kinase domain mutants	0.0109106
Signaling by PDGFRA extracellular domain mutants	0.0109106
Deregulated CDK5 triggers multiple neurodegenerative pathways in Alzheimer's disease models	0.0112215
Neurodegenerative Diseases	0.0112215
Transport of Mature mRNA derived from an Intron-Containing Transcript	0.0117396
Butyrate Response Factor 1 (BRF1) binds and destabilizes mRNA	0.0120492
HIV elongation arrest and recovery	0.0122596
Pausing and recovery of HIV elongation	0.0122596
RAF activation	0.0122596
Regulation of TP53 Degradation	0.0122596
Signaling by EGFR in Cancer	0.0129411
RND3 GTPase cycle	0.0131301
SLBP independent Processing of Histone Pre-mRNAs	0.0132898
Nef mediated downregulation of MHC class I complex cell surface expression	0.0132898
IRAK2 mediated activation of TAK1 complex	0.0132898
Formation of HIV elongation complex in the absence of HIV Tat	0.0133423
SARS-CoV-1 Infection	0.0133423
Post-translational protein phosphorylation	0.0138212
Phosphorylation of the APC/C	0.0147152
Signaling by KIT in disease	0.0147152
Signaling by phosphorylated juxtamembrane, extracellular and kinase domain KIT mutants	0.0147152
Signaling by PDGFR in disease	0.0147152
Regulation of Insulin-like Growth Factor (IGF) transport and uptake by Insulin-like Growth Factor Binding Proteins (IGFBPs)	0.0149966
Constitutive Signaling by EGFRvIII	0.0155227
Signaling by EGFRvIII in Cancer	0.0155227
Regulation of TP53 Expression and Degradation	0.0167695
Abortive elongation of HIV-1 transcript in the absence of Tat	0.0170406
Nephrin family interactions	0.0170406
Response of Mtb to phagocytosis	0.0170406
MAP2K and MAPK activation	0.0170406
TBC/RABGAPs	0.0173332
RAB GEFs exchange GTP for GDP on RABs	0.0179533
Regulation of TP53 Activity	0.0181536
Mitochondrial translation initiation	0.0186842
Mitochondrial translation elongation	0.0186842
RUNX1 regulates transcription of genes involved in differentiation of HSCs	0.0191937
RNA Polymerase III Chain Elongation	0.0195033
Semaphorin interactions	0.0197809
FOXO-mediated transcription	0.0197809
eNOS activation	0.0198096
Mitotic Telophase/Cytokinesis	0.0198096
Advanced glycosylation endproduct receptor signaling	0.0198096
Suppression of phagosomal maturation	0.0198096
Downstream signal transduction	0.0198096
RIPK1-mediated regulated necrosis	0.0198096
VEGFR2 mediated vascular permeability	0.0198096
Regulation of necroptotic cell death	0.0198096
mRNA Capping	0.0198096
Rab regulation of trafficking	0.0208317
PERK regulates gene expression	0.0208317
Signaling by FGFR1 in disease	0.0220142
RNA Polymerase I Transcription Initiation	0.0220576
Signaling by FGFR4	0.0221336
VEGFR2 mediated cell proliferation	0.0222088
mTORC1-mediated signalling	0.024789
MicroRNA (miRNA) biogenesis	0.024789
Organelle biogenesis and maintenance	0.0248204
Cytosolic sensors of pathogen-associated DNA	0.0248204
Translesion synthesis by REV1	0.0252175
Assembly Of The HIV Virion	0.0252175
TGF-beta receptor signaling in EMT (epithelial to mesenchymal transition)	0.0252175
Sema3A PAK dependent Axon repulsion	0.0252175
MAP3K8 (TPL2)-dependent MAPK1/3 activation	0.0252175
Processing of SMDT1	0.0252175
Calcineurin activates NFAT	0.0252175
Signaling by FGFR4 in disease	0.0252175
SLBP Dependent Processing of Replication-Dependent Histone Pre-mRNAs	0.0252175
MET activates RAS signaling	0.0252175
TICAM1,TRAF6-dependent induction of TAK1 complex	0.0252175
RNA Pol II CTD phosphorylation and interaction with CE during HIV infection	0.0258332
RNA Pol II CTD phosphorylation and interaction with CE	0.0258332
Infection with Mycobacterium tuberculosis	0.0258332
MyD88-independent TLR4 cascade	0.0260155
TRIF(TICAM1)-mediated TLR4 signaling	0.0260155
Activation of BH3-only proteins	0.0268833
Regulation of TP53 Activity through Acetylation	0.0268833
MET activates PTK2 signaling	0.0268833
Amplification of signal from the kinetochores	0.0271761
Amplification of signal from unattached kinetochores via a MAD2 inhibitory signal	0.0271761
Extracellular matrix organization	0.0272131
Formation of the Early Elongation Complex	0.0273824
Formation of the HIV-1 Early Elongation Complex	0.0273824
Regulation of MECP2 expression and activity	0.0273824
Aberrant regulation of mitotic cell cycle due to RB1 defects	0.0277841
Translesion Synthesis by POLH	0.0284792
Initiation of Nuclear Envelope (NE) Reformation	0.0284792
Scavenging by Class A Receptors	0.0284792
Protein methylation	0.0284792
Signaling by FLT3 fusion proteins	0.0284792
MAP kinase activation	0.0291043
Metabolism of nucleotides	0.0298739
SUMOylation of DNA damage response and repair proteins	0.0298739
Assembly of collagen fibrils and other multimeric structures	0.0300994
Mitochondrial translation termination	0.0309445
Signaling by ERBB2 TMD/JMD mutants	0.0315154
Intrinsic Pathway for Apoptosis	0.0320528
Methylation	0.0320528
Golgi Cisternae Pericentriolar Stack Reorganization	0.0320528
Membrane binding and targetting of GAG proteins	0.0320528
Synthesis And Processing Of GAG, GAGPOL Polyproteins	0.0320528
Attenuation phase	0.0320528
Reduction of cytosolic Ca++ levels	0.0320528
Toll Like Receptor 3 (TLR3) Cascade	0.0326554
Signaling by NTRK2 (TRKB)	0.0332296
Antigen Presentation: Folding, assembly and peptide loading of class I MHC	0.0332296
Retrograde transport at the Trans-Golgi-Network	0.0335762
MyD88:MAL(TIRAP) cascade initiated on plasma membrane	0.034298
Toll Like Receptor TLR6:TLR2 Cascade	0.034298
Notch-HLH transcription pathway	0.0343724
Processing of Capped Intronless Pre-mRNA	0.0343724
RNA Polymerase III Transcription Initiation From Type 1 Promoter	0.0343724
Signaling by FGFR2 in disease	0.0347001
Negative regulation of MAPK pathway	0.0347001
Uptake and actions of bacterial toxins	0.0350713
Signaling by FGFR3	0.0351047
Gluconeogenesis	0.035332
TCF dependent signaling in response to WNT	0.0353922
Tristetraprolin (TTP, ZFP36) binds and destabilizes mRNA	0.0368312
KSRP (KHSRP) binds and destabilizes mRNA	0.0368312
Translesion synthesis by POLK	0.0368312
Translesion synthesis by POLI	0.0368312
TRAF6-mediated induction of TAK1 complex within TLR4 complex	0.0368312
Kinesins	0.0368312
Toll Like Receptor 10 (TLR10) Cascade	0.0368312
Toll Like Receptor 5 (TLR5) Cascade	0.0368312
MyD88 cascade initiated on plasma membrane	0.0368312
ESR-mediated signaling	0.0371784
Regulation of TP53 Activity through Phosphorylation	0.0391582
Regulation of HSF1-mediated heat shock response	0.0393654
Conversion from APC/C:Cdc20 to APC/C:Cdh1 in late anaphase	0.0407035
Aberrant regulation of mitotic exit in cancer due to RB1 defects	0.0407035
VLDLR internalisation and degradation	0.0416044
ALK mutants bind TKIs	0.0416044
HIV Transcription Initiation	0.0417056
RNA Polymerase II HIV Promoter Escape	0.0417056
RNA Polymerase II Promoter Escape	0.0417056
RNA Polymerase II Transcription Pre-Initiation And Promoter Opening	0.0417056
RNA Polymerase II Transcription Initiation	0.0417056
RNA Polymerase II Transcription Initiation And Promoter Clearance	0.0417056
JNK (c-Jun kinases) phosphorylation and activation mediated by activated human TAK1	0.0428848
MTOR signalling	0.0437808
RNA Polymerase III Transcription	0.0437808
RNA Polymerase III Abortive And Retractive Initiation	0.0437808
Signaling by ERBB2 in Cancer	0.0443219
CREB1 phosphorylation through NMDA receptor-mediated activation of RAS signaling	0.0451459
Signaling by NTRKs	0.045923
GRB2:SOS provides linkage to MAPK signaling for Integrins	0.049004
mRNA decay by 5' to 3' exoribonuclease	0.049004
Pentose phosphate pathway	0.049004
