## Supplementary Table S3 for "Modulating Mesenchymal Stromal Cell Microenvironment Alters Exosome RNA Content and Ligament Healing Capacity"

### Sheet: Rat_Up
GO.ID	Term	Ontology	set.size	set.mean	set.sd	z.score	p.value	p.adj
GO:0090183	regulation of kidney development	BP	29	0.344828	0.483725	6.96798	3.21521e-12	1.89761e-08
GO:0006936	muscle contraction	BP	310	0.129032	0.335778	5.95558	2.59156e-09	7.64771e-06
GO:0021781	glial cell fate commitment	BP	12	0.416667	0.514929	5.58487	2.33875e-08	4.60109e-05
GO:0051965	positive regulation of synapse assembly	BP	56	0.214286	0.414039	5.34706	8.93956e-08	0.000131903
GO:0072189	ureter development	BP	18	0.333333	0.485071	5.27104	1.3565e-07	0.000160121
GO:1905332	positive regulation of morphogenesis of an epithelium	BP	36	0.25	0.439155	5.23669	1.63485e-07	0.000160815
GO:0050808	synapse organization	BP	391	0.109974	0.313259	5.01204	5.38571e-07	0.000454092
GO:0051963	regulation of synapse assembly	BP	95	0.168421	0.376225	4.98278	6.26785e-07	0.00046241
GO:0007416	synapse assembly	BP	164	0.140244	0.348303	4.95139	7.36868e-07	0.000483221
GO:0090189	regulation of branching involved in ureteric bud morphogenesis	BP	20	0.3	0.470162	4.89437	9.86201e-07	0.000582056
GO:0007158	neuron cell-cell adhesion	BP	15	0.333333	0.48795	4.8113	1.49948e-06	0.00080454
GO:0006941	striated muscle contraction	BP	159	0.138365	0.346373	4.76877	1.85355e-06	0.000911639
GO:0003012	muscle system process	BP	394	0.106599	0.308995	4.73037	2.24112e-06	0.00101747
GO:0033280	response to vitamin D	BP	34	0.235294	0.430562	4.70774	2.50482e-06	0.00105596
GO:0061647	histone H3-K9 modification	BP	42	0.214286	0.4153	4.62854	3.68261e-06	0.00144898
GO:0007187	G protein-coupled receptor signaling pathway, coupled to cyclic nucleotide second messenger	BP	50	0.2	0.404061	4.60234	4.17775e-06	0.00154107
GO:0099550	trans-synaptic signaling, modulating synaptic transmission	BP	11	0.363636	0.504525	4.56591	4.97338e-06	0.00172664
GO:0007411	axon guidance	BP	223	0.121076	0.32695	4.5051	6.63424e-06	0.00217529
GO:0097485	neuron projection guidance	BP	224	0.120536	0.326316	4.47916	7.49374e-06	0.00232779
GO:0050770	regulation of axonogenesis	BP	147	0.136054	0.344018	4.45849	8.25378e-06	0.00243569
GO:0035637	multicellular organismal signaling	BP	148	0.135135	0.343029	4.42389	9.6938e-06	0.00258355
GO:0015721	bile acid and bile salt transport	BP	23	0.26087	0.448978	4.41548	1.00785e-05	0.00258355
GO:0055003	cardiac myofibril assembly	BP	17	0.294118	0.469668	4.40422	1.06166e-05	0.00258355
GO:0090190	positive regulation of branching involved in ureteric bud morphogenesis	BP	17	0.294118	0.469668	4.40422	1.06166e-05	0.00258355
GO:0051960	regulation of nervous system development	BP	413	0.101695	0.302613	4.39764	1.09435e-05	0.00258355
GO:1901890	positive regulation of cell junction assembly	BP	98	0.153061	0.361898	4.38418	1.16425e-05	0.00264285
GO:0033004	negative regulation of mast cell activation	BP	12	0.333333	0.492366	4.30293	1.68551e-05	0.00355281
GO:0060221	retinal rod cell differentiation	BP	12	0.333333	0.492366	4.30293	1.68551e-05	0.00355281
GO:1905330	regulation of morphogenesis of an epithelium	BP	63	0.174603	0.382677	4.27165	1.94028e-05	0.00394881
GO:0072077	renal vesicle morphogenesis	BP	18	0.277778	0.460889	4.22414	2.39855e-05	0.00456654
GO:2001014	regulation of skeletal muscle cell differentiation	BP	18	0.277778	0.460889	4.22414	2.39855e-05	0.00456654
GO:0072210	metanephric nephron development	BP	39	0.205128	0.409074	4.20554	2.60464e-05	0.00480393
GO:0021537	telencephalon development	BP	237	0.113924	0.318391	4.15391	3.26848e-05	0.00574629
GO:0110110	positive regulation of animal organ morphogenesis	BP	32	0.21875	0.420013	4.151	3.3103e-05	0.00574629
GO:0007420	brain development	BP	696	0.0876437	0.282979	4.07985	4.50651e-05	0.00759927
GO:0051962	positive regulation of nervous system development	BP	253	0.110672	0.314347	4.06257	4.85344e-05	0.00792981
GO:0072087	renal vesicle development	BP	19	0.263158	0.452414	4.05697	4.97125e-05	0.00792981
GO:0051567	histone H3-K9 methylation	BP	33	0.212121	0.415149	4.04628	5.20385e-05	0.00808239
GO:0034330	cell junction organization	BP	643	0.088647	0.284455	4.02966	5.58583e-05	0.00845322
GO:0048863	stem cell differentiation	BP	198	0.116162	0.321231	3.9325	8.40686e-05	0.0124043
GO:0003407	neural retina development	BP	69	0.15942	0.368749	3.91021	9.22157e-05	0.0132746
GO:0007202	activation of phospholipase C activity	BP	27	0.222222	0.423659	3.89246	9.92316e-05	0.0139444
GO:0035249	synaptic transmission, glutamatergic	BP	89	0.146067	0.355175	3.88301	0.00010317	0.0141606
GO:0061564	axon development	BP	445	0.094382	0.292689	3.87471	0.000106752	0.0143194
GO:0000076	DNA replication checkpoint signaling	BP	14	0.285714	0.468807	3.85673	0.000114915	0.0150718
GO:0032350	regulation of hormone metabolic process	BP	35	0.2	0.40584	3.84868	0.000118758	0.0152372
GO:0060284	regulation of cell development	BP	464	0.0926724	0.290286	3.79309	0.000148785	0.0183485
GO:0060322	head development	BP	735	0.0843537	0.278107	3.79236	0.000149225	0.0183485
GO:0051570	regulation of histone H3-K9 methylation	BP	21	0.238095	0.436436	3.75526	0.000173161	0.0206504
GO:0030900	forebrain development	BP	358	0.0977654	0.297413	3.75269	0.000174944	0.0206504
GO:0007200	phospholipase C-activating G protein-coupled receptor signaling pathway	BP	92	0.141304	0.350244	3.74489	0.000180472	0.0208852
GO:0150104	transport across blood-brain barrier	BP	82	0.146341	0.355623	3.73736	0.000185961	0.0211066
GO:0032989	cellular component morphogenesis	BP	711	0.0843882	0.278165	3.73099	0.000190728	0.0212391
GO:0007409	axonogenesis	BP	400	0.095	0.293582	3.72356	0.000196436	0.0214697
GO:0042330	taxis	BP	540	0.0888889	0.284847	3.70517	0.000211252	0.0226693
GO:0061005	cell differentiation involved in kidney development	BP	54	0.166667	0.376177	3.69425	0.000220537	0.0229734
GO:0010232	vascular transport	BP	83	0.144578	0.353813	3.68871	0.000225397	0.0229734
GO:0050767	regulation of neurogenesis	BP	335	0.0985075	0.298445	3.68829	0.000225764	0.0229734
GO:0071599	otic vesicle development	BP	15	0.266667	0.457738	3.66459	0.000247733	0.0243687
GO:0072224	metanephric glomerulus development	BP	15	0.266667	0.457738	3.66459	0.000247733	0.0243687
GO:0050805	negative regulation of synaptic transmission	BP	64	0.15625	0.365963	3.65242	0.000259777	0.0251345
GO:0021675	nerve development	BP	74	0.148649	0.35817	3.63775	0.000275033	0.0258542
GO:0009581	detection of external stimulus	BP	127	0.125984	0.333146	3.63545	0.000277493	0.0258542
GO:0007156	homophilic cell adhesion via plasma membrane adhesion molecules	BP	116	0.12931	0.336999	3.6328	0.000280358	0.0258542
GO:0031280	negative regulation of cyclase activity	BP	22	0.227273	0.428932	3.61826	0.000296587	0.0265221
GO:0071305	cellular response to vitamin D	BP	22	0.227273	0.428932	3.61826	0.000296587	0.0265221
GO:0009582	detection of abiotic stimulus	BP	129	0.124031	0.330902	3.56531	0.000363425	0.0316778
GO:0060042	retina morphogenesis in camera-type eye	BP	56	0.160714	0.370591	3.56419	0.000364977	0.0316778
GO:0006935	chemotaxis	BP	537	0.0875233	0.282864	3.55144	0.000383131	0.0327716
GO:0061061	muscle structure development	BP	567	0.0864198	0.281231	3.53416	0.000409073	0.0344907
GO:0070252	actin-mediated cell contraction	BP	87	0.137931	0.346827	3.50103	0.000463469	0.0385267
GO:0140353	lipid export from cell	BP	39	0.179487	0.388776	3.49381	0.000476182	0.0386422
GO:0035994	response to muscle stretch	BP	23	0.217391	0.421741	3.48918	0.000484501	0.0386422
GO:0051350	negative regulation of lyase activity	BP	23	0.217391	0.421741	3.48918	0.000484501	0.0386422
GO:0099536	synaptic signaling	BP	674	0.0830861	0.276217	3.47443	0.000511938	0.0401004
GO:0007268	chemical synaptic transmission	BP	645	0.0837209	0.277184	3.46861	0.000523167	0.0401004
GO:0098916	anterograde trans-synaptic signaling	BP	645	0.0837209	0.277184	3.46861	0.000523167	0.0401004
GO:0060047	heart contraction	BP	217	0.105991	0.308538	3.44958	0.000561468	0.0420429
GO:0060041	retina development in camera-type eye	BP	144	0.118056	0.3238	3.44896	0.000562756	0.0420429
GO:0034329	cell junction assembly	BP	390	0.0923077	0.289832	3.43635	0.000589618	0.0434991
GO:0007204	positive regulation of cytosolic calcium ion concentration	BP	283	0.0989399	0.29911	3.41662	0.00063403	0.0458074
GO:0060688	regulation of morphogenesis of a branching structure	BP	49	0.163265	0.373438	3.41262	0.000643417	0.0458074
GO:0003009	skeletal muscle contraction	BP	40	0.175	0.384808	3.41229	0.00064419	0.0458074
GO:0010975	regulation of neuron projection development	BP	420	0.0904762	0.287205	3.40072	0.000672078	0.0472215
GO:0099537	trans-synaptic signaling	BP	651	0.0829493	0.276018	3.39608	0.000683573	0.0474641
GO:0055008	cardiac muscle tissue morphogenesis	BP	59	0.152542	0.362632	3.3796	0.000725907	0.0476763
GO:0001508	action potential	BP	123	0.121951	0.328568	3.3779	0.000730408	0.0476763
GO:0019226	transmission of nerve impulse	BP	69	0.144928	0.354607	3.37459	0.000739247	0.0476763
GO:0007186	G protein-coupled receptor signaling pathway	BP	698	0.0816619	0.274045	3.36767	0.000758053	0.0476763
GO:0010842	retina layer formation	BP	24	0.208333	0.414851	3.36721	0.000759331	0.0476763
GO:0016048	detection of temperature stimulus	BP	24	0.208333	0.414851	3.36721	0.000759331	0.0476763
GO:0021952	central nervous system projection neuron axonogenesis	BP	24	0.208333	0.414851	3.36721	0.000759331	0.0476763
GO:0072202	cell differentiation involved in metanephros development	BP	24	0.208333	0.414851	3.36721	0.000759331	0.0476763
GO:0072207	metanephric epithelium development	BP	24	0.208333	0.414851	3.36721	0.000759331	0.0476763
GO:0060560	developmental growth involved in morphogenesis	BP	221	0.104072	0.306048	3.35416	0.000796062	0.0494564

### Sheet: Rat_Down
GO.ID	Term	Ontology	set.size	set.mean	set.sd	z.score	p.value	p.adj
GO:0031953	negative regulation of protein autophosphorylation	BP	12	0.333333	0.492366	5.91435	3.3318e-09	1.96643e-05
GO:0036503	ERAD pathway	BP	101	0.128713	0.336552	5.51668	3.45458e-08	0.000101945
GO:0061037	negative regulation of cartilage development	BP	30	0.2	0.406838	5.21439	1.84425e-07	0.000362826
GO:0032331	negative regulation of chondrocyte differentiation	BP	24	0.208333	0.414851	4.8945	9.85583e-07	0.0013382
GO:0007173	epidermal growth factor receptor signaling pathway	BP	103	0.116505	0.322398	4.86689	1.13369e-06	0.0013382
GO:0042058	regulation of epidermal growth factor receptor signaling pathway	BP	69	0.130435	0.339248	4.63615	3.54966e-06	0.00349169
GO:0032486	Rap protein signal transduction	BP	11	0.272727	0.467099	4.52288	6.10044e-06	0.00478977
GO:0042059	negative regulation of epidermal growth factor receptor signaling pathway	BP	27	0.185185	0.395847	4.50968	6.4924e-06	0.00478977
GO:0002418	immune response to tumor cell	BP	19	0.210526	0.418854	4.40839	1.04141e-05	0.00622257
GO:0060348	bone development	BP	194	0.0876289	0.283486	4.40572	1.05431e-05	0.00622257
GO:0038127	ERBB signaling pathway	BP	116	0.103448	0.305865	4.36717	1.25869e-05	0.00654962
GO:0042326	negative regulation of phosphorylation	BP	343	0.0728863	0.26033	4.32255	1.54238e-05	0.00654962
GO:1901184	regulation of ERBB signaling pathway	BP	75	0.12	0.32715	4.3211	1.55252e-05	0.00654962
GO:0030866	cortical actin cytoskeleton organization	BP	39	0.153846	0.365518	4.31162	1.62066e-05	0.00654962
GO:0001933	negative regulation of protein phosphorylation	BP	306	0.0751634	0.264087	4.3057	1.66459e-05	0.00654962
GO:0045765	regulation of angiogenesis	BP	253	0.0790514	0.270354	4.26154	2.03027e-05	0.00680589
GO:0043536	positive regulation of blood vessel endothelial cell migration	BP	51	0.137255	0.34754	4.25991	2.0451e-05	0.00680589
GO:0060349	bone morphogenesis	BP	90	0.111111	0.31603	4.25659	2.07567e-05	0.00680589
GO:0030336	negative regulation of cell migration	BP	254	0.0787402	0.269865	4.24175	2.21788e-05	0.00688945
GO:0001525	angiogenesis	BP	471	0.0658174	0.248226	4.20413	2.62088e-05	0.0077202
GO:0031032	actomyosin structure organization	BP	186	0.0860215	0.281153	4.18777	2.81705e-05	0.0077202
GO:1901342	regulation of vasculature development	BP	257	0.077821	0.268412	4.18293	2.87774e-05	0.0077202
GO:0048008	platelet-derived growth factor receptor signaling pathway	BP	53	0.132075	0.341813	4.12887	3.64555e-05	0.00935479
GO:0002347	response to tumor cell	BP	31	0.16129	0.373878	4.07814	4.53966e-05	0.0104017
GO:1901185	negative regulation of ERBB signaling pathway	BP	31	0.16129	0.373878	4.07814	4.53966e-05	0.0104017
GO:0019511	peptidyl-proline hydroxylation	BP	13	0.230769	0.438529	4.05955	4.91675e-05	0.0104017
GO:1904294	positive regulation of ERAD pathway	BP	13	0.230769	0.438529	4.05955	4.91675e-05	0.0104017
GO:0030036	actin cytoskeleton organization	BP	655	0.059542	0.236817	4.0587	4.93472e-05	0.0104017
GO:0030433	ubiquitin-dependent ERAD pathway	BP	81	0.111111	0.316228	4.03695	5.41511e-05	0.0106533
GO:0043242	negative regulation of protein-containing complex disassembly	BP	81	0.111111	0.316228	4.03695	5.41511e-05	0.0106533
GO:0045766	positive regulation of angiogenesis	BP	143	0.0909091	0.28849	3.99944	6.34918e-05	0.0106799
GO:1904018	positive regulation of vasculature development	BP	143	0.0909091	0.28849	3.99944	6.34918e-05	0.0106799
GO:0010761	fibroblast migration	BP	43	0.139535	0.350605	3.99536	6.45954e-05	0.0106799
GO:2000146	negative regulation of cell motility	BP	267	0.0749064	0.263735	3.99267	6.53346e-05	0.0106799
GO:0031589	cell-substrate adhesion	BP	345	0.0695652	0.254782	3.9818	6.83967e-05	0.0106799
GO:0034405	response to fluid shear stress	BP	32	0.15625	0.368902	3.98179	6.83985e-05	0.0106799
GO:0010640	regulation of platelet-derived growth factor receptor signaling pathway	BP	22	0.181818	0.394771	3.98053	6.87627e-05	0.0106799
GO:0060563	neuroepithelial cell differentiation	BP	22	0.181818	0.394771	3.98053	6.87627e-05	0.0106799
GO:0033673	negative regulation of kinase activity	BP	213	0.0798122	0.271641	3.96829	7.23908e-05	0.0109551
GO:0030029	actin filament-based process	BP	733	0.0572988	0.232571	3.95237	7.73815e-05	0.0114176
GO:0048514	blood vessel morphogenesis	BP	558	0.0609319	0.23942	3.92322	8.73748e-05	0.0125777
GO:0045936	negative regulation of phosphate metabolic process	BP	392	0.0663265	0.24917	3.88295	0.000103196	0.0140495
GO:0010563	negative regulation of phosphorus metabolic process	BP	393	0.0661578	0.248874	3.86882	0.000109362	0.0140495
GO:0007175	negative regulation of epidermal growth factor-activated receptor activity	BP	14	0.214286	0.425815	3.86326	0.000111882	0.0140495
GO:0070885	negative regulation of calcineurin-NFAT signaling cascade	BP	14	0.214286	0.425815	3.86326	0.000111882	0.0140495
GO:0072498	embryonic skeletal joint development	BP	14	0.214286	0.425815	3.86326	0.000111882	0.0140495
GO:0106057	negative regulation of calcineurin-mediated signaling	BP	14	0.214286	0.425815	3.86326	0.000111882	0.0140495
GO:0051271	negative regulation of cellular component movement	BP	275	0.0727273	0.260162	3.84646	0.000119835	0.0147347
GO:0001568	blood vessel development	BP	632	0.0585443	0.234956	3.83843	0.000123823	0.0149144
GO:0010595	positive regulation of endothelial cell migration	BP	101	0.0990099	0.300165	3.81938	0.000133789	0.0157924
GO:0043244	regulation of protein-containing complex disassembly	BP	117	0.0940171	0.293108	3.80575	0.000141378	0.0159418
GO:0090504	epiboly	BP	34	0.147059	0.359491	3.80056	0.000144371	0.0159418
GO:1905898	positive regulation of response to endoplasmic reticulum stress	BP	34	0.147059	0.359491	3.80056	0.000144371	0.0159418
GO:0007160	cell-matrix adhesion	BP	221	0.0769231	0.267074	3.79802	0.000145858	0.0159418
GO:0002062	chondrocyte differentiation	BP	102	0.0980392	0.298836	3.78262	0.000155184	0.0166336
GO:0043535	regulation of blood vessel endothelial cell migration	BP	87	0.103448	0.306309	3.77842	0.000157824	0.0166336
GO:0040013	negative regulation of locomotion	BP	299	0.0702341	0.25597	3.76729	0.000165029	0.0170877
GO:0006517	protein deglycosylation	BP	24	0.166667	0.380693	3.73683	0.000186354	0.0189631
GO:0030198	extracellular matrix organization	BP	283	0.0706714	0.256729	3.70521	0.000211215	0.0210662
GO:0043062	extracellular structure organization	BP	284	0.0704225	0.256309	3.68789	0.000226126	0.0210662
GO:0010934	macrophage cytokine production	BP	15	0.2	0.414039	3.6853	0.000228437	0.0210662
GO:0010935	regulation of macrophage cytokine production	BP	15	0.2	0.414039	3.6853	0.000228437	0.0210662
GO:0048569	post-embryonic animal organ development	BP	15	0.2	0.414039	3.6853	0.000228437	0.0210662
GO:1905564	positive regulation of vascular endothelial cell proliferation	BP	15	0.2	0.414039	3.6853	0.000228437	0.0210662
GO:0045229	external encapsulating structure organization	BP	285	0.0701754	0.255892	3.67063	0.000241952	0.0219692
GO:0006469	negative regulation of protein kinase activity	BP	194	0.0773196	0.267789	3.58673	0.000334846	0.0299434
GO:1903670	regulation of sprouting angiogenesis	BP	37	0.135135	0.346583	3.55356	0.000380048	0.0334783
GO:0007044	cell-substrate junction assembly	BP	93	0.0967742	0.297252	3.54146	0.000397918	0.034537
GO:0009415	response to water	BP	16	0.1875	0.403113	3.52279	0.000427029	0.035723
GO:1903540	establishment of protein localization to postsynaptic membrane	BP	16	0.1875	0.403113	3.52279	0.000427029	0.035723
GO:0070168	negative regulation of biomineral tissue development	BP	26	0.153846	0.367946	3.5189	0.000433337	0.035723
GO:0001944	vasculature development	BP	664	0.0557229	0.229559	3.5174	0.000435794	0.035723
GO:0034976	response to endoplasmic reticulum stress	BP	236	0.0720339	0.259094	3.49778	0.000469155	0.0379309
GO:0010594	regulation of endothelial cell migration	BP	162	0.0802469	0.272517	3.48637	0.000489625	0.0390509
GO:0043534	blood vessel endothelial cell migration	BP	111	0.0900901	0.287609	3.47081	0.000518888	0.040833
GO:0001706	endoderm formation	BP	51	0.117647	0.325396	3.46505	0.000530138	0.0411694
GO:0046488	phosphatidylinositol metabolic process	BP	146	0.0821918	0.275602	3.44178	0.000577907	0.0442962
GO:0001958	endochondral ossification	BP	27	0.148148	0.362014	3.41812	0.000630552	0.0459447
GO:0032958	inositol phosphate biosynthetic process	BP	27	0.148148	0.362014	3.41812	0.000630552	0.0459447
GO:0036075	replacement ossification	BP	27	0.148148	0.362014	3.41812	0.000630552	0.0459447
GO:0110150	negative regulation of biomineralization	BP	27	0.148148	0.362014	3.41812	0.000630552	0.0459447
GO:0050918	positive chemotaxis	BP	52	0.115385	0.322603	3.40636	0.000658361	0.0473859
GO:0051348	negative regulation of transferase activity	BP	242	0.0702479	0.256094	3.38396	0.000714496	0.0497807
GO:0061448	connective tissue development	BP	242	0.0702479	0.256094	3.38396	0.000714496	0.0497807
GO:0002834	regulation of response to tumor cell	BP	17	0.176471	0.392953	3.37348	0.000742241	0.0497807
GO:0002837	regulation of immune response to tumor cell	BP	17	0.176471	0.392953	3.37348	0.000742241	0.0497807
GO:0030903	notochord development	BP	17	0.176471	0.392953	3.37348	0.000742241	0.0497807
GO:0097094	craniofacial suture morphogenesis	BP	17	0.176471	0.392953	3.37348	0.000742241	0.0497807
