## Supplementary Table S4 for "Modulating Mesenchymal Stromal Cell Microenvironment Alters Exosome RNA Content and Ligament Healing Capacity"

### Sheet: GO_TNF_vs_Native_UP
GO.ID	Term	Ontology	set.size	set.mean	set.sd	z.score	p.value	p.adj
GO:0010819	regulation of T cell chemotaxis	BP	14	0.142857	0.363137	8.41429	0	0
GO:0010820	positive regulation of T cell chemotaxis	BP	13	0.153846	0.375534	8.74886	0	0
GO:0010573	vascular endothelial growth factor production	BP	34	0.0882353	0.287902	7.96585	1.55431e-15	3.05785e-12
GO:0140131	positive regulation of lymphocyte chemotaxis	BP	17	0.117647	0.332106	7.59141	3.17524e-14	4.68506e-11
GO:0090169	regulation of spindle assembly	BP	21	0.0952381	0.300793	6.77694	1.22744e-11	1.44887e-08
GO:1901623	regulation of lymphocyte chemotaxis	BP	22	0.0909091	0.294245	6.60811	3.89266e-11	3.82908e-08
GO:0010818	T cell chemotaxis	BP	24	0.0833333	0.28233	6.30184	2.94138e-10	2.48e-07
GO:2000406	positive regulation of T cell migration	BP	27	0.0740741	0.26688	5.90615	3.502e-09	2.5836e-06
GO:0010574	regulation of vascular endothelial growth factor production	BP	30	0.0666667	0.253708	5.56959	2.55345e-08	1.6745e-05
GO:2000403	positive regulation of lymphocyte migration	BP	33	0.0606061	0.242306	5.27847	1.3027e-07	7.68851e-05
GO:0090224	regulation of spindle organization	BP	34	0.0588235	0.238833	5.18978	2.10546e-07	0.000112968
GO:0046427	positive regulation of receptor signaling pathway via JAK-STAT	BP	38	0.0526316	0.226294	4.86936	1.11962e-06	0.000508307
GO:0090279	regulation of calcium ion import	BP	38	0.0526316	0.226294	4.86936	1.11962e-06	0.000508307
GO:2000404	regulation of T cell migration	BP	39	0.0512821	0.223456	4.79673	1.61276e-06	0.000589871
GO:0002690	positive regulation of leukocyte chemotaxis	BP	84	0.0357143	0.186691	4.73677	2.17151e-06	0.000589871
GO:0006020	inositol metabolic process	BP	11	0.0909091	0.301511	4.67093	2.99833e-06	0.000589871
GO:0006971	hypotonic response	BP	11	0.0909091	0.301511	4.67093	2.99833e-06	0.000589871
GO:0010839	negative regulation of keratinocyte proliferation	BP	11	0.0909091	0.301511	4.67093	2.99833e-06	0.000589871
GO:0021936	regulation of cerebellar granule cell precursor proliferation	BP	11	0.0909091	0.301511	4.67093	2.99833e-06	0.000589871
GO:0031442	positive regulation of mRNA 3'-end processing	BP	11	0.0909091	0.301511	4.67093	2.99833e-06	0.000589871
GO:0032957	inositol trisphosphate metabolic process	BP	11	0.0909091	0.301511	4.67093	2.99833e-06	0.000589871
GO:0043301	negative regulation of leukocyte degranulation	BP	11	0.0909091	0.301511	4.67093	2.99833e-06	0.000589871
GO:0044090	positive regulation of vacuole organization	BP	11	0.0909091	0.301511	4.67093	2.99833e-06	0.000589871
GO:0051573	negative regulation of histone H3-K9 methylation	BP	11	0.0909091	0.301511	4.67093	2.99833e-06	0.000589871
GO:0055015	ventricular cardiac muscle cell development	BP	11	0.0909091	0.301511	4.67093	2.99833e-06	0.000589871
GO:0061314	Notch signaling involved in heart development	BP	11	0.0909091	0.301511	4.67093	2.99833e-06	0.000589871
GO:0090160	Golgi to lysosome transport	BP	11	0.0909091	0.301511	4.67093	2.99833e-06	0.000589871
GO:0106074	aminoacyl-tRNA metabolism involved in translational fidelity	BP	11	0.0909091	0.301511	4.67093	2.99833e-06	0.000589871
GO:1903238	positive regulation of leukocyte tethering or rolling	BP	11	0.0909091	0.301511	4.67093	2.99833e-06	0.000589871
GO:1903977	positive regulation of glial cell migration	BP	11	0.0909091	0.301511	4.67093	2.99833e-06	0.000589871
GO:1904894	positive regulation of receptor signaling pathway via STAT	BP	42	0.047619	0.21554	4.59393	4.34977e-06	0.00082814
GO:0007183	SMAD protein complex assembly	BP	12	0.0833333	0.288675	4.4543	8.41673e-06	0.00127373
GO:0010642	negative regulation of platelet-derived growth factor receptor signaling pathway	BP	12	0.0833333	0.288675	4.4543	8.41673e-06	0.00127373
GO:0032968	positive regulation of transcription elongation from RNA polymerase II promoter	BP	12	0.0833333	0.288675	4.4543	8.41673e-06	0.00127373
GO:0033523	histone H2B ubiquitination	BP	12	0.0833333	0.288675	4.4543	8.41673e-06	0.00127373
GO:0033629	negative regulation of cell adhesion mediated by integrin	BP	12	0.0833333	0.288675	4.4543	8.41673e-06	0.00127373
GO:0051988	regulation of attachment of spindle microtubules to kinetochore	BP	12	0.0833333	0.288675	4.4543	8.41673e-06	0.00127373
GO:0060287	epithelial cilium movement involved in determination of left/right asymmetry	BP	12	0.0833333	0.288675	4.4543	8.41673e-06	0.00127373
GO:1901077	regulation of relaxation of muscle	BP	12	0.0833333	0.288675	4.4543	8.41673e-06	0.00127373
GO:0120162	positive regulation of cold-induced thermogenesis	BP	93	0.0322581	0.177642	4.44498	8.79011e-06	0.00129698
GO:0048247	lymphocyte chemotaxis	BP	46	0.0434783	0.206185	4.35357	1.3394e-05	0.00192808
GO:0002548	monocyte chemotaxis	BP	47	0.0425532	0.20403	4.29808	1.72286e-05	0.00229473
GO:0001711	endodermal cell fate commitment	BP	13	0.0769231	0.27735	4.26247	2.02179e-05	0.00229473
GO:0002829	negative regulation of type 2 immune response	BP	13	0.0769231	0.27735	4.26247	2.02179e-05	0.00229473
GO:0003214	cardiac left ventricle morphogenesis	BP	13	0.0769231	0.27735	4.26247	2.02179e-05	0.00229473
GO:0003222	ventricular trabecula myocardium morphogenesis	BP	13	0.0769231	0.27735	4.26247	2.02179e-05	0.00229473
GO:0033169	histone H3-K9 demethylation	BP	13	0.0769231	0.27735	4.26247	2.02179e-05	0.00229473
GO:0042574	retinal metabolic process	BP	13	0.0769231	0.27735	4.26247	2.02179e-05	0.00229473
GO:0048712	negative regulation of astrocyte differentiation	BP	13	0.0769231	0.27735	4.26247	2.02179e-05	0.00229473
GO:0060347	heart trabecula formation	BP	13	0.0769231	0.27735	4.26247	2.02179e-05	0.00229473
GO:0090594	inflammatory response to wounding	BP	13	0.0769231	0.27735	4.26247	2.02179e-05	0.00229473
GO:1901722	regulation of cell proliferation involved in kidney development	BP	13	0.0769231	0.27735	4.26247	2.02179e-05	0.00229473
GO:0060038	cardiac muscle cell proliferation	BP	48	0.0416667	0.201941	4.24424	2.19338e-05	0.00244252
GO:0072132	mesenchyme morphogenesis	BP	51	0.0392157	0.196039	4.0918	4.28031e-05	0.00415653
GO:0002693	positive regulation of cellular extravasation	BP	14	0.0714286	0.267261	4.09096	4.29597e-05	0.00415653
GO:0003188	heart valve formation	BP	14	0.0714286	0.267261	4.09096	4.29597e-05	0.00415653
GO:0033275	actin-myosin filament sliding	BP	14	0.0714286	0.267261	4.09096	4.29597e-05	0.00415653
GO:0070071	proton-transporting two-sector ATPase complex assembly	BP	14	0.0714286	0.267261	4.09096	4.29597e-05	0.00415653
GO:0072540	T-helper 17 cell lineage commitment	BP	14	0.0714286	0.267261	4.09096	4.29597e-05	0.00415653
GO:1903206	negative regulation of hydrogen peroxide-induced cell death	BP	14	0.0714286	0.267261	4.09096	4.29597e-05	0.00415653
GO:2001212	regulation of vasculogenesis	BP	14	0.0714286	0.267261	4.09096	4.29597e-05	0.00415653
GO:0002688	regulation of leukocyte chemotaxis	BP	107	0.0280374	0.165856	4.06161	4.87352e-05	0.00463927
GO:0003085	negative regulation of systemic arterial blood pressure	BP	15	0.0666667	0.258199	3.93633	8.27356e-05	0.00618108
GO:0003198	epithelial to mesenchymal transition involved in endocardial cushion formation	BP	15	0.0666667	0.258199	3.93633	8.27356e-05	0.00618108
GO:0003356	regulation of cilium beat frequency	BP	15	0.0666667	0.258199	3.93633	8.27356e-05	0.00618108
GO:0006677	glycosylceramide metabolic process	BP	15	0.0666667	0.258199	3.93633	8.27356e-05	0.00618108
GO:0009404	toxin metabolic process	BP	15	0.0666667	0.258199	3.93633	8.27356e-05	0.00618108
GO:0042976	activation of Janus kinase activity	BP	15	0.0666667	0.258199	3.93633	8.27356e-05	0.00618108
GO:0045721	negative regulation of gluconeogenesis	BP	15	0.0666667	0.258199	3.93633	8.27356e-05	0.00618108
GO:0046037	GMP metabolic process	BP	15	0.0666667	0.258199	3.93633	8.27356e-05	0.00618108
GO:0046184	aldehyde biosynthetic process	BP	15	0.0666667	0.258199	3.93633	8.27356e-05	0.00618108
GO:0051151	negative regulation of smooth muscle cell differentiation	BP	15	0.0666667	0.258199	3.93633	8.27356e-05	0.00618108
GO:0051938	L-glutamate import	BP	15	0.0666667	0.258199	3.93633	8.27356e-05	0.00618108
GO:0055012	ventricular cardiac muscle cell differentiation	BP	15	0.0666667	0.258199	3.93633	8.27356e-05	0.00618108
GO:0060413	atrial septum morphogenesis	BP	15	0.0666667	0.258199	3.93633	8.27356e-05	0.00618108
GO:0072109	glomerular mesangium development	BP	15	0.0666667	0.258199	3.93633	8.27356e-05	0.00618108
GO:0098712	L-glutamate import across plasma membrane	BP	15	0.0666667	0.258199	3.93633	8.27356e-05	0.00618108
GO:1901032	negative regulation of response to reactive oxygen species	BP	15	0.0666667	0.258199	3.93633	8.27356e-05	0.00618108
GO:1905063	regulation of vascular associated smooth muscle cell differentiation	BP	15	0.0666667	0.258199	3.93633	8.27356e-05	0.00618108
GO:2000401	regulation of lymphocyte migration	BP	55	0.0363636	0.188919	3.90718	9.33785e-05	0.006889
GO:0030595	leukocyte chemotaxis	BP	188	0.0212766	0.14469	3.89009	0.000100208	0.00730155
GO:0006081	cellular aldehyde metabolic process	BP	56	0.0357143	0.187256	3.86396	0.000111564	0.00802992
GO:0001916	positive regulation of T cell mediated cytotoxicity	BP	16	0.0625	0.25	3.79594	0.000147086	0.00868102
GO:0002827	positive regulation of T-helper 1 type immune response	BP	16	0.0625	0.25	3.79594	0.000147086	0.00868102
GO:0006450	regulation of translational fidelity	BP	16	0.0625	0.25	3.79594	0.000147086	0.00868102
GO:0021534	cell proliferation in hindbrain	BP	16	0.0625	0.25	3.79594	0.000147086	0.00868102
GO:0021924	cell proliferation in external granule layer	BP	16	0.0625	0.25	3.79594	0.000147086	0.00868102
GO:0021930	cerebellar granule cell precursor proliferation	BP	16	0.0625	0.25	3.79594	0.000147086	0.00868102
GO:0035269	protein O-linked mannosylation	BP	16	0.0625	0.25	3.79594	0.000147086	0.00868102
GO:0036159	inner dynein arm assembly	BP	16	0.0625	0.25	3.79594	0.000147086	0.00868102
GO:0050884	neuromuscular process controlling posture	BP	16	0.0625	0.25	3.79594	0.000147086	0.00868102
GO:0051382	kinetochore assembly	BP	16	0.0625	0.25	3.79594	0.000147086	0.00868102
GO:0060716	labyrinthine layer blood vessel development	BP	16	0.0625	0.25	3.79594	0.000147086	0.00868102
GO:0060977	coronary vasculature morphogenesis	BP	16	0.0625	0.25	3.79594	0.000147086	0.00868102
GO:0061298	retina vasculature development in camera-type eye	BP	16	0.0625	0.25	3.79594	0.000147086	0.00868102
GO:0090026	positive regulation of monocyte chemotaxis	BP	16	0.0625	0.25	3.79594	0.000147086	0.00868102
GO:0090136	epithelial cell-cell adhesion	BP	16	0.0625	0.25	3.79594	0.000147086	0.00868102
GO:1903236	regulation of leukocyte tethering or rolling	BP	16	0.0625	0.25	3.79594	0.000147086	0.00868102
GO:1903830	magnesium ion transmembrane transport	BP	16	0.0625	0.25	3.79594	0.000147086	0.00868102
GO:2000678	negative regulation of transcription regulatory region DNA binding	BP	16	0.0625	0.25	3.79594	0.000147086	0.00868102
GO:0072678	T cell migration	BP	58	0.0344828	0.184059	3.78067	0.000156406	0.00913966
GO:0030837	negative regulation of actin filament polymerization	BP	59	0.0338983	0.182521	3.74052	0.000183638	0.0104215
GO:0055008	cardiac muscle tissue morphogenesis	BP	59	0.0338983	0.182521	3.74052	0.000183638	0.0104215
GO:0071677	positive regulation of mononuclear cell migration	BP	59	0.0338983	0.182521	3.74052	0.000183638	0.0104215
GO:0002687	positive regulation of leukocyte migration	BP	122	0.0245902	0.155511	3.72099	0.00019844	0.0110894
GO:0050920	regulation of chemotaxis	BP	200	0.02	0.140351	3.72007	0.000199166	0.0110894
GO:0060393	regulation of pathway-restricted SMAD protein phosphorylation	BP	60	0.0333333	0.18102	3.70131	0.000214486	0.0118308
GO:0001780	neutrophil homeostasis	BP	17	0.0588235	0.242536	3.66766	0.000244782	0.01226
GO:0003184	pulmonary valve morphogenesis	BP	17	0.0588235	0.242536	3.66766	0.000244782	0.01226
GO:0007289	spermatid nucleus differentiation	BP	17	0.0588235	0.242536	3.66766	0.000244782	0.01226
GO:0015693	magnesium ion transport	BP	17	0.0588235	0.242536	3.66766	0.000244782	0.01226
GO:0015936	coenzyme A metabolic process	BP	17	0.0588235	0.242536	3.66766	0.000244782	0.01226
GO:0055003	cardiac myofibril assembly	BP	17	0.0588235	0.242536	3.66766	0.000244782	0.01226
GO:0060973	cell migration involved in heart development	BP	17	0.0588235	0.242536	3.66766	0.000244782	0.01226
GO:0070102	interleukin-6-mediated signaling pathway	BP	17	0.0588235	0.242536	3.66766	0.000244782	0.01226
GO:1903358	regulation of Golgi organization	BP	17	0.0588235	0.242536	3.66766	0.000244782	0.01226
GO:1903975	regulation of glial cell migration	BP	17	0.0588235	0.242536	3.66766	0.000244782	0.01226
GO:0001947	heart looping	BP	61	0.0327869	0.179556	3.66301	0.000249271	0.01226
GO:0030239	myofibril assembly	BP	61	0.0327869	0.179556	3.66301	0.000249271	0.01226
GO:0046513	ceramide biosynthetic process	BP	61	0.0327869	0.179556	3.66301	0.000249271	0.01226
GO:0055002	striated muscle cell development	BP	62	0.0322581	0.178127	3.62557	0.000288327	0.0140637
GO:0031333	negative regulation of protein-containing complex assembly	BP	128	0.0234375	0.151883	3.6004	0.000317726	0.0152457
GO:0050921	positive regulation of chemotaxis	BP	128	0.0234375	0.151883	3.6004	0.000317726	0.0152457
GO:0032729	positive regulation of interferon-gamma production	BP	63	0.031746	0.176731	3.58896	0.000331999	0.0156757
GO:0060389	pathway-restricted SMAD protein phosphorylation	BP	63	0.031746	0.176731	3.58896	0.000331999	0.0156757
GO:0014855	striated muscle cell proliferation	BP	64	0.03125	0.175368	3.55315	0.000380642	0.0171079
GO:0032413	negative regulation of ion transmembrane transporter activity	BP	64	0.03125	0.175368	3.55315	0.000380642	0.0171079
GO:1902117	positive regulation of organelle assembly	BP	64	0.03125	0.175368	3.55315	0.000380642	0.0171079
GO:0002295	T-helper cell lineage commitment	BP	18	0.0555556	0.235702	3.5498	0.000385522	0.0171079
GO:0032516	positive regulation of phosphoprotein phosphatase activity	BP	18	0.0555556	0.235702	3.5498	0.000385522	0.0171079
GO:0044342	type B pancreatic cell proliferation	BP	18	0.0555556	0.235702	3.5498	0.000385522	0.0171079
GO:1902883	negative regulation of response to oxidative stress	BP	18	0.0555556	0.235702	3.5498	0.000385522	0.0171079
GO:2001135	regulation of endocytic recycling	BP	18	0.0555556	0.235702	3.5498	0.000385522	0.0171079
GO:0061371	determination of heart left/right asymmetry	BP	65	0.0307692	0.174036	3.51812	0.000434621	0.0191428
GO:0045123	cellular extravasation	BP	66	0.030303	0.172733	3.48382	0.000494311	0.0216105
GO:0002709	regulation of T cell mediated immunity	BP	67	0.0298507	0.17146	3.45024	0.000560092	0.0232706
GO:0003143	embryonic heart tube morphogenesis	BP	67	0.0298507	0.17146	3.45024	0.000560092	0.0232706
GO:0060415	muscle tissue morphogenesis	BP	67	0.0298507	0.17146	3.45024	0.000560092	0.0232706
GO:0003215	cardiac right ventricle morphogenesis	BP	19	0.0526316	0.229416	3.44099	0.000579597	0.0232706
GO:0007194	negative regulation of adenylate cyclase activity	BP	19	0.0526316	0.229416	3.44099	0.000579597	0.0232706
GO:0046641	positive regulation of alpha-beta T cell proliferation	BP	19	0.0526316	0.229416	3.44099	0.000579597	0.0232706
GO:0071605	monocyte chemotactic protein-1 production	BP	19	0.0526316	0.229416	3.44099	0.000579597	0.0232706
GO:0071637	regulation of monocyte chemotactic protein-1 production	BP	19	0.0526316	0.229416	3.44099	0.000579597	0.0232706
GO:0072111	cell proliferation involved in kidney development	BP	19	0.0526316	0.229416	3.44099	0.000579597	0.0232706
GO:1901017	negative regulation of potassium ion transmembrane transporter activity	BP	19	0.0526316	0.229416	3.44099	0.000579597	0.0232706
GO:1901881	positive regulation of protein depolymerization	BP	19	0.0526316	0.229416	3.44099	0.000579597	0.0232706
GO:1903205	regulation of hydrogen peroxide-induced cell death	BP	19	0.0526316	0.229416	3.44099	0.000579597	0.0232706
GO:0106106	cold-induced thermogenesis	BP	137	0.0218978	0.146887	3.43323	0.000596442	0.0236255
GO:0120161	regulation of cold-induced thermogenesis	BP	137	0.0218978	0.146887	3.43323	0.000596442	0.0236255
GO:0007259	receptor signaling pathway via JAK-STAT	BP	138	0.0217391	0.146362	3.41557	0.000636484	0.0250435
GO:0070098	chemokine-mediated signaling pathway	BP	69	0.0289855	0.168995	3.38511	0.000711491	0.0278094
GO:0006896	Golgi to vacuole transport	BP	20	0.05	0.223607	3.34008	0.000837542	0.031687
GO:0010667	negative regulation of cardiac muscle cell apoptotic process	BP	20	0.05	0.223607	3.34008	0.000837542	0.031687
GO:0043373	CD4-positive, alpha-beta T cell lineage commitment	BP	20	0.05	0.223607	3.34008	0.000837542	0.031687
GO:0051383	kinetochore organization	BP	20	0.05	0.223607	3.34008	0.000837542	0.031687
GO:0090280	positive regulation of calcium ion import	BP	20	0.05	0.223607	3.34008	0.000837542	0.031687
GO:0003007	heart morphogenesis	BP	231	0.017316	0.130729	3.33748	0.000845423	0.0317815
GO:0045766	positive regulation of angiogenesis	BP	143	0.020979	0.143818	3.32981	0.000869059	0.032259
GO:1904018	positive regulation of vasculature development	BP	143	0.020979	0.143818	3.32981	0.000869059	0.032259
GO:0051865	protein autoubiquitination	BP	71	0.028169	0.166633	3.32255	0.000891996	0.0329035
GO:0097696	receptor signaling pathway via STAT	BP	144	0.0208333	0.143325	3.31314	0.000922551	0.0338192
GO:0031016	pancreas development	BP	72	0.0277778	0.165489	3.29217	0.000994176	0.0359977
GO:0032410	negative regulation of transporter activity	BP	72	0.0277778	0.165489	3.29217	0.000994176	0.0359977
GO:0055013	cardiac muscle cell development	BP	73	0.0273973	0.164368	3.26237	0.00110485	0.0397613
GO:0002363	alpha-beta T cell lineage commitment	BP	21	0.047619	0.218218	3.24614	0.00116983	0.0399093
GO:0003177	pulmonary valve development	BP	21	0.047619	0.218218	3.24614	0.00116983	0.0399093
GO:0031061	negative regulation of histone methylation	BP	21	0.047619	0.218218	3.24614	0.00116983	0.0399093
GO:0032682	negative regulation of chemokine production	BP	21	0.047619	0.218218	3.24614	0.00116983	0.0399093
GO:0035268	protein mannosylation	BP	21	0.047619	0.218218	3.24614	0.00116983	0.0399093
GO:0043369	CD4-positive or CD8-positive, alpha-beta T cell lineage commitment	BP	21	0.047619	0.218218	3.24614	0.00116983	0.0399093
GO:0051570	regulation of histone H3-K9 methylation	BP	21	0.047619	0.218218	3.24614	0.00116983	0.0399093
GO:1903306	negative regulation of regulated secretory pathway	BP	21	0.047619	0.218218	3.24614	0.00116983	0.0399093
GO:1903672	positive regulation of sprouting angiogenesis	BP	21	0.047619	0.218218	3.24614	0.00116983	0.0399093
GO:0008306	associative learning	BP	74	0.027027	0.163269	3.23312	0.00122444	0.0410606
GO:0032272	negative regulation of protein polymerization	BP	74	0.027027	0.163269	3.23312	0.00122444	0.0410606
GO:0048644	muscle organ morphogenesis	BP	74	0.027027	0.163269	3.23312	0.00122444	0.0410606
GO:1990845	adaptive thermogenesis	BP	150	0.02	0.140469	3.21629	0.00129861	0.0433016
GO:0036473	cell death in response to oxidative stress	BP	75	0.0266667	0.162192	3.20442	0.00135336	0.044623
GO:0055017	cardiac muscle tissue growth	BP	75	0.0266667	0.162192	3.20442	0.00135336	0.044623
GO:0000070	mitotic sister chromatid segregation	BP	151	0.0198675	0.140009	3.20065	0.00137118	0.0449595
GO:0035050	embryonic heart tube development	BP	76	0.0263158	0.161136	3.17623	0.001492	0.0484394
GO:0045165	cell fate commitment	BP	246	0.0162602	0.126732	3.1759	0.00149373	0.0484394
GO:0002043	blood vessel endothelial cell proliferation involved in sprouting angiogenesis	BP	22	0.0454545	0.213201	3.15836	0.00158658	0.048518
GO:0003299	muscle hypertrophy in response to stress	BP	22	0.0454545	0.213201	3.15836	0.00158658	0.048518
GO:0010640	regulation of platelet-derived growth factor receptor signaling pathway	BP	22	0.0454545	0.213201	3.15836	0.00158658	0.048518
GO:0014887	cardiac muscle adaptation	BP	22	0.0454545	0.213201	3.15836	0.00158658	0.048518
GO:0014898	cardiac muscle hypertrophy in response to stress	BP	22	0.0454545	0.213201	3.15836	0.00158658	0.048518
GO:0031280	negative regulation of cyclase activity	BP	22	0.0454545	0.213201	3.15836	0.00158658	0.048518
GO:0060343	trabecula formation	BP	22	0.0454545	0.213201	3.15836	0.00158658	0.048518
GO:0090025	regulation of monocyte chemotaxis	BP	22	0.0454545	0.213201	3.15836	0.00158658	0.048518
GO:1901223	negative regulation of NIK/NF-kappaB signaling	BP	22	0.0454545	0.213201	3.15836	0.00158658	0.048518
GO:1904996	positive regulation of leukocyte adhesion to vascular endothelial cell	BP	22	0.0454545	0.213201	3.15836	0.00158658	0.048518
GO:2000114	regulation of establishment of cell polarity	BP	22	0.0454545	0.213201	3.15836	0.00158658	0.048518
GO:1990868	response to chemokine	BP	77	0.025974	0.160101	3.14855	0.0016408	0.0496616
GO:1990869	cellular response to chemokine	BP	77	0.025974	0.160101	3.14855	0.0016408	0.0496616

### Sheet: GO_TNF_vs_Native_Down
GO.ID	Term	Ontology	set.size	set.mean	set.sd	z.score	p.value	p.adj
GO:0021781	glial cell fate commitment	BP	12	0.25	0.452267	8.36057	0	0
GO:0015721	bile acid and bile salt transport	BP	23	0.173913	0.387553	7.90813	2.66454e-15	7.86304e-12
GO:0038183	bile acid signaling pathway	BP	14	0.214286	0.425815	7.68717	1.5099e-14	2.97048e-11
GO:0015732	prostaglandin transport	BP	17	0.176471	0.392953	6.90354	5.07216e-12	7.48398e-09
GO:0033280	response to vitamin D	BP	34	0.117647	0.327035	6.31688	2.66891e-10	3.15038e-07
GO:0032350	regulation of hormone metabolic process	BP	35	0.114286	0.322803	6.20919	5.32577e-10	5.23879e-07
GO:0031280	negative regulation of cyclase activity	BP	22	0.136364	0.35125	5.96237	2.48601e-09	2.09606e-06
GO:0140353	lipid export from cell	BP	39	0.102564	0.307355	5.8185	5.93772e-09	4.08357e-06
GO:0051350	negative regulation of lyase activity	BP	23	0.130435	0.34435	5.81054	6.22707e-09	4.08357e-06
GO:0086070	SA node cell to atrial cardiac muscle cell communication	BP	11	0.181818	0.40452	5.73045	1.00165e-08	5.37433e-06
GO:0099550	trans-synaptic signaling, modulating synaptic transmission	BP	11	0.181818	0.40452	5.73045	1.00165e-08	5.37433e-06
GO:0046697	decidualization	BP	24	0.125	0.337832	5.66786	1.44588e-08	7.11132e-06
GO:0007171	activation of transmembrane receptor protein tyrosine kinase activity	BP	12	0.166667	0.389249	5.45765	4.8247e-08	2.19041e-05
GO:0051339	regulation of lyase activity	BP	45	0.0888889	0.287799	5.32781	9.94044e-08	4.1906e-05
GO:0007494	midgut development	BP	13	0.153846	0.375534	5.21584	1.82988e-07	5.99996e-05
GO:0009071	serine family amino acid catabolic process	BP	13	0.153846	0.375534	5.21584	1.82988e-07	5.99996e-05
GO:0021984	adenohypophysis development	BP	13	0.153846	0.375534	5.21584	1.82988e-07	5.99996e-05
GO:0032352	positive regulation of hormone metabolic process	BP	13	0.153846	0.375534	5.21584	1.82988e-07	5.99996e-05
GO:0015718	monocarboxylic acid transport	BP	96	0.0625	0.243332	5.18765	2.12962e-07	6.61528e-05
GO:0007566	embryo implantation	BP	48	0.0833333	0.27931	5.11557	3.12799e-07	8.39155e-05
GO:0031279	regulation of cyclase activity	BP	48	0.0833333	0.27931	5.11557	3.12799e-07	8.39155e-05
GO:0071715	icosanoid transport	BP	48	0.0833333	0.27931	5.11557	3.12799e-07	8.39155e-05
GO:0000076	DNA replication checkpoint signaling	BP	14	0.142857	0.363137	4.99941	5.75063e-07	0.000135761
GO:0006544	glycine metabolic process	BP	14	0.142857	0.363137	4.99941	5.75063e-07	0.000135761
GO:0032310	prostaglandin secretion	BP	14	0.142857	0.363137	4.99941	5.75063e-07	0.000135761
GO:0045761	regulation of adenylate cyclase activity	BP	30	0.1	0.305129	4.96033	7.03741e-07	0.000159749
GO:0001893	maternal placenta development	BP	33	0.0909091	0.291937	4.67743	2.90493e-06	0.000634995
GO:0070734	histone H3-K27 methylation	BP	16	0.125	0.341565	4.62657	3.71779e-06	0.000783658
GO:0050770	regulation of axonogenesis	BP	147	0.047619	0.213687	4.60783	4.06891e-06	0.000828093
GO:0086010	membrane depolarization during action potential	BP	35	0.0857143	0.284029	4.50812	6.54049e-06	0.00128673
GO:0042908	xenobiotic transport	BP	36	0.0833333	0.280306	4.42845	9.49139e-06	0.00180704
GO:0060135	maternal process involved in female pregnancy	BP	60	0.0666667	0.251549	4.42136	9.808e-06	0.00180896
GO:0044706	multi-multicellular organism process	BP	196	0.0408163	0.198371	4.36579	1.26662e-05	0.00226533
GO:0045780	positive regulation of bone resorption	BP	18	0.111111	0.323381	4.31486	1.59701e-05	0.0024804
GO:0060749	mammary gland alveolus development	BP	18	0.111111	0.323381	4.31486	1.59701e-05	0.0024804
GO:0061377	mammary gland lobule development	BP	18	0.111111	0.323381	4.31486	1.59701e-05	0.0024804
GO:0072189	ureter development	BP	18	0.111111	0.323381	4.31486	1.59701e-05	0.0024804
GO:0097150	neuronal stem cell population maintenance	BP	18	0.111111	0.323381	4.31486	1.59701e-05	0.0024804
GO:0046942	carboxylic acid transport	BP	243	0.037037	0.189242	4.2718	1.93899e-05	0.00293434
GO:0086003	cardiac muscle cell contraction	BP	64	0.0625	0.243975	4.23119	2.32456e-05	0.00342988
GO:0007194	negative regulation of adenylate cyclase activity	BP	19	0.105263	0.315302	4.17686	2.95567e-05	0.00396462
GO:0030220	platelet formation	BP	19	0.105263	0.315302	4.17686	2.95567e-05	0.00396462
GO:0036344	platelet morphogenesis	BP	19	0.105263	0.315302	4.17686	2.95567e-05	0.00396462
GO:1903429	regulation of cell maturation	BP	19	0.105263	0.315302	4.17686	2.95567e-05	0.00396462
GO:0007565	female pregnancy	BP	171	0.0409357	0.198723	4.09023	4.30943e-05	0.00565205
GO:0048670	regulation of collateral sprouting	BP	20	0.1	0.307794	4.04875	5.14922e-05	0.00646611
GO:0072170	metanephric tubule development	BP	20	0.1	0.307794	4.04875	5.14922e-05	0.00646611
GO:0061647	histone H3-K9 modification	BP	42	0.0714286	0.260661	4.00761	6.13358e-05	0.00754175
GO:0045124	regulation of bone resorption	BP	43	0.0697674	0.25777	3.94553	7.96253e-05	0.00930883
GO:0061383	trabecula morphogenesis	BP	43	0.0697674	0.25777	3.94553	7.96253e-05	0.00930883
GO:0008211	glucocorticoid metabolic process	BP	21	0.0952381	0.300793	3.92936	8.51706e-05	0.00930883
GO:0021895	cerebral cortex neuron differentiation	BP	21	0.0952381	0.300793	3.92936	8.51706e-05	0.00930883
GO:0046885	regulation of hormone biosynthetic process	BP	21	0.0952381	0.300793	3.92936	8.51706e-05	0.00930883
GO:0086012	membrane depolarization during cardiac muscle cell action potential	BP	21	0.0952381	0.300793	3.92936	8.51706e-05	0.00930883
GO:0043627	response to estrogen	BP	72	0.0555556	0.230669	3.89531	9.80717e-05	0.010524
GO:0042551	neuron maturation	BP	44	0.0681818	0.254972	3.88539	0.000102165	0.0107674
GO:0008543	fibroblast growth factor receptor signaling pathway	BP	73	0.0547945	0.229154	3.85688	0.000114843	0.0118912
GO:0071305	cellular response to vitamin D	BP	22	0.0909091	0.294245	3.81771	0.000134695	0.0137063
GO:0051899	membrane depolarization	BP	76	0.0526316	0.224781	3.74571	0.000179886	0.0179947
GO:1902932	positive regulation of alcohol biosynthetic process	BP	23	0.0869565	0.288104	3.71295	0.000204854	0.0201508
GO:0007632	visual behavior	BP	48	0.0625	0.244623	3.66237	0.00024989	0.0241778
GO:0072202	cell differentiation involved in metanephros development	BP	24	0.0833333	0.28233	3.61437	0.000301075	0.0282055
GO:0072207	metanephric epithelium development	BP	24	0.0833333	0.28233	3.61437	0.000301075	0.0282055
GO:0007156	homophilic cell adhesion via plasma membrane adhesion molecules	BP	116	0.0431034	0.203971	3.59824	0.000320378	0.0295449
GO:0015850	organic hydroxy compound transport	BP	245	0.0326531	0.178091	3.5942	0.000325387	0.0295451
GO:1901606	alpha-amino acid catabolic process	BP	81	0.0493827	0.218016	3.57289	0.00035306	0.0315721
GO:0007187	G protein-coupled receptor signaling pathway, coupled to cyclic nucleotide second messenger	BP	50	0.06	0.239898	3.56015	0.000370642	0.0317033
GO:0046850	regulation of bone remodeling	BP	50	0.06	0.239898	3.56015	0.000370642	0.0317033
GO:0048013	ephrin receptor signaling pathway	BP	50	0.06	0.239898	3.56015	0.000370642	0.0317033
GO:0150104	transport across blood-brain barrier	BP	82	0.0487805	0.216734	3.54003	0.000400078	0.0337323
GO:0045597	positive regulation of cell differentiation	BP	759	0.0223979	0.148071	3.52434	0.00042454	0.0347125
GO:0007628	adult walking behavior	BP	25	0.08	0.276887	3.52135	0.000429349	0.0347125
GO:0032967	positive regulation of collagen biosynthetic process	BP	25	0.08	0.276887	3.52135	0.000429349	0.0347125
GO:0010232	vascular transport	BP	83	0.0481928	0.215475	3.5077	0.000451998	0.0360499
GO:0060048	cardiac muscle contraction	BP	122	0.0409836	0.19907	3.45454	0.000551222	0.0433775
GO:0007416	synapse assembly	BP	164	0.0365854	0.188317	3.44163	0.000578228	0.0437383
GO:0010714	positive regulation of collagen metabolic process	BP	26	0.0769231	0.271746	3.43336	0.000596139	0.0437383
GO:0048668	collateral sprouting	BP	26	0.0769231	0.271746	3.43336	0.000596139	0.0437383
GO:0090200	positive regulation of release of cytochrome c from mitochondria	BP	26	0.0769231	0.271746	3.43336	0.000596139	0.0437383
GO:0090659	walking behavior	BP	26	0.0769231	0.271746	3.43336	0.000596139	0.0437383
GO:0001508	action potential	BP	123	0.0406504	0.198287	3.43149	0.000600271	0.0437383
