## Supplementary Table S5 for "Modulating Mesenchymal Stromal Cell Microenvironment Alters Exosome RNA Content and Ligament Healing Capacity"

### Sheet: GO_CRX_vs_Native_UP
GO.ID	Term	Ontology	set.size	set.mean	set.sd	z.score	p.value	p.adj
GO:0009163	nucleoside biosynthetic process	BP	13	0.153846	0.375534	7.75062	9.10383e-15	2.68654e-11
GO:0034404	nucleobase-containing small molecule biosynthetic process	BP	13	0.153846	0.375534	7.75062	9.10383e-15	2.68654e-11
GO:0006213	pyrimidine nucleoside metabolic process	BP	15	0.133333	0.351866	7.17991	6.97664e-13	1.37254e-09
GO:1901659	glycosyl compound biosynthetic process	BP	16	0.125	0.341565	6.93472	4.0703e-12	6.00573e-09
GO:0030050	vesicle transport along actin filament	BP	18	0.111111	0.323381	6.50568	7.73401e-11	9.12923e-08
GO:0099515	actin filament-based transport	BP	20	0.1	0.307794	6.14106	8.19715e-10	8.06327e-07
GO:0016486	peptide hormone processing	BP	22	0.0909091	0.294245	5.82593	5.67959e-09	4.7887e-06
GO:0002021	response to dietary excess	BP	23	0.0869565	0.288104	5.68352	1.31951e-08	8.65303e-06
GO:0140448	signaling receptor ligand precursor processing	BP	23	0.0869565	0.288104	5.68352	1.31951e-08	8.65303e-06
GO:0090344	negative regulation of cell aging	BP	24	0.0833333	0.28233	5.5498	2.85991e-08	1.68792e-05
GO:0043094	cellular metabolic compound salvage	BP	26	0.0769231	0.271746	5.30508	1.12624e-07	6.04281e-05
GO:0002433	immune response-regulating cell surface receptor signaling pathway involved in phagocytosis	BP	27	0.0740741	0.26688	5.19266	2.0731e-07	9.41187e-05
GO:0038096	Fc-gamma receptor signaling pathway involved in phagocytosis	BP	27	0.0740741	0.26688	5.19266	2.0731e-07	9.41187e-05
GO:0032814	regulation of natural killer cell activation	BP	28	0.0714286	0.262265	5.08608	3.65539e-07	0.000143827
GO:0038094	Fc-gamma receptor signaling pathway	BP	28	0.0714286	0.262265	5.08608	3.65539e-07	0.000143827
GO:0072528	pyrimidine-containing compound biosynthetic process	BP	29	0.0689655	0.257881	4.98483	6.20149e-07	0.000228757
GO:0034243	regulation of transcription elongation from RNA polymerase II promoter	BP	30	0.0666667	0.253708	4.88848	1.01618e-06	0.000352795
GO:0002431	Fc receptor mediated stimulatory signaling pathway	BP	32	0.0625	0.245935	4.7089	2.49055e-06	0.000816624
GO:0050999	regulation of nitric-oxide synthase activity	BP	33	0.0606061	0.242306	4.62502	3.74568e-06	0.00116353
GO:0033260	nuclear DNA replication	BP	34	0.0588235	0.238833	4.54468	5.50181e-06	0.00162358
GO:0006418	tRNA aminoacylation for protein translation	BP	35	0.0571429	0.235504	4.46765	7.90853e-06	0.00212164
GO:0051955	regulation of amino acid transport	BP	35	0.0571429	0.235504	4.46765	7.90853e-06	0.00212164
GO:0009124	nucleoside monophosphate biosynthetic process	BP	37	0.0540541	0.229243	4.32257	1.54222e-05	0.00395746
GO:0006520	cellular amino acid metabolic process	BP	259	0.023166	0.150722	4.2915	1.77472e-05	0.00436433
GO:0043039	tRNA aminoacylation	BP	38	0.0526316	0.226294	4.25414	2.09854e-05	0.00458726
GO:0044786	cell cycle DNA replication	BP	38	0.0526316	0.226294	4.25414	2.09854e-05	0.00458726
GO:0046427	positive regulation of receptor signaling pathway via JAK-STAT	BP	38	0.0526316	0.226294	4.25414	2.09854e-05	0.00458726
GO:0071326	cellular response to monosaccharide stimulus	BP	133	0.0300752	0.17144	4.21636	2.48278e-05	0.00490235
GO:0043038	amino acid activation	BP	39	0.0512821	0.223456	4.18821	2.8116e-05	0.00490235
GO:0090278	negative regulation of peptide hormone secretion	BP	40	0.05	0.220721	4.12463	3.71324e-05	0.00490235
GO:0000012	single strand break repair	BP	11	0.0909091	0.301511	4.11805	3.82088e-05	0.00490235
GO:0006241	CTP biosynthetic process	BP	11	0.0909091	0.301511	4.11805	3.82088e-05	0.00490235
GO:0006703	estrogen biosynthetic process	BP	11	0.0909091	0.301511	4.11805	3.82088e-05	0.00490235
GO:0010421	hydrogen peroxide-mediated programmed cell death	BP	11	0.0909091	0.301511	4.11805	3.82088e-05	0.00490235
GO:0021702	cerebellar Purkinje cell differentiation	BP	11	0.0909091	0.301511	4.11805	3.82088e-05	0.00490235
GO:0032276	regulation of gonadotropin secretion	BP	11	0.0909091	0.301511	4.11805	3.82088e-05	0.00490235
GO:0032823	regulation of natural killer cell differentiation	BP	11	0.0909091	0.301511	4.11805	3.82088e-05	0.00490235
GO:0033197	response to vitamin E	BP	11	0.0909091	0.301511	4.11805	3.82088e-05	0.00490235
GO:0033210	leptin-mediated signaling pathway	BP	11	0.0909091	0.301511	4.11805	3.82088e-05	0.00490235
GO:0043970	histone H3-K9 acetylation	BP	11	0.0909091	0.301511	4.11805	3.82088e-05	0.00490235
GO:0046325	negative regulation of glucose import	BP	11	0.0909091	0.301511	4.11805	3.82088e-05	0.00490235
GO:0051573	negative regulation of histone H3-K9 methylation	BP	11	0.0909091	0.301511	4.11805	3.82088e-05	0.00490235
GO:0061635	regulation of protein complex stability	BP	11	0.0909091	0.301511	4.11805	3.82088e-05	0.00490235
GO:0090178	regulation of establishment of planar polarity involved in neural tube closure	BP	11	0.0909091	0.301511	4.11805	3.82088e-05	0.00490235
GO:0098911	regulation of ventricular cardiac muscle cell action potential	BP	11	0.0909091	0.301511	4.11805	3.82088e-05	0.00490235
GO:0106074	aminoacyl-tRNA metabolism involved in translational fidelity	BP	11	0.0909091	0.301511	4.11805	3.82088e-05	0.00490235
GO:0002792	negative regulation of peptide secretion	BP	41	0.0487805	0.218085	4.06326	4.83917e-05	0.00607676
GO:0071322	cellular response to carbohydrate stimulus	BP	142	0.028169	0.166041	4.02891	5.60366e-05	0.00689017
GO:0043114	regulation of vascular permeability	BP	42	0.047619	0.21554	4.00397	6.22895e-05	0.00735266
GO:1904894	positive regulation of receptor signaling pathway via STAT	BP	42	0.047619	0.21554	4.00397	6.22895e-05	0.00735266
GO:0009209	pyrimidine ribonucleoside triphosphate biosynthetic process	BP	12	0.0833333	0.288675	3.92274	8.75464e-05	0.00759851
GO:0010642	negative regulation of platelet-derived growth factor receptor signaling pathway	BP	12	0.0833333	0.288675	3.92274	8.75464e-05	0.00759851
GO:0021670	lateral ventricle development	BP	12	0.0833333	0.288675	3.92274	8.75464e-05	0.00759851
GO:0032096	negative regulation of response to food	BP	12	0.0833333	0.288675	3.92274	8.75464e-05	0.00759851
GO:0032099	negative regulation of appetite	BP	12	0.0833333	0.288675	3.92274	8.75464e-05	0.00759851
GO:0032105	negative regulation of response to extracellular stimulus	BP	12	0.0833333	0.288675	3.92274	8.75464e-05	0.00759851
GO:0032108	negative regulation of response to nutrient levels	BP	12	0.0833333	0.288675	3.92274	8.75464e-05	0.00759851
GO:0032968	positive regulation of transcription elongation from RNA polymerase II promoter	BP	12	0.0833333	0.288675	3.92274	8.75464e-05	0.00759851
GO:0033212	iron import into cell	BP	12	0.0833333	0.288675	3.92274	8.75464e-05	0.00759851
GO:0035358	regulation of peroxisome proliferator activated receptor signaling pathway	BP	12	0.0833333	0.288675	3.92274	8.75464e-05	0.00759851
GO:0036124	histone H3-K9 trimethylation	BP	12	0.0833333	0.288675	3.92274	8.75464e-05	0.00759851
GO:0039692	single stranded viral RNA replication via double stranded DNA intermediate	BP	12	0.0833333	0.288675	3.92274	8.75464e-05	0.00759851
GO:0042541	hemoglobin biosynthetic process	BP	12	0.0833333	0.288675	3.92274	8.75464e-05	0.00759851
GO:0042559	pteridine-containing compound biosynthetic process	BP	12	0.0833333	0.288675	3.92274	8.75464e-05	0.00759851
GO:0072537	fibroblast activation	BP	12	0.0833333	0.288675	3.92274	8.75464e-05	0.00759851
GO:0090177	establishment of planar polarity involved in neural tube closure	BP	12	0.0833333	0.288675	3.92274	8.75464e-05	0.00759851
GO:0097468	programmed cell death in response to reactive oxygen species	BP	12	0.0833333	0.288675	3.92274	8.75464e-05	0.00759851
GO:1904478	regulation of intestinal absorption	BP	12	0.0833333	0.288675	3.92274	8.75464e-05	0.00759851
GO:0000959	mitochondrial RNA metabolic process	BP	44	0.0454545	0.210707	3.89113	9.97793e-05	0.00841282
GO:0009409	response to cold	BP	44	0.0454545	0.210707	3.89113	9.97793e-05	0.00841282
GO:0090342	regulation of cell aging	BP	45	0.0444444	0.208409	3.83738	0.000124356	0.0103373
GO:0007568	aging	BP	300	0.02	0.140234	3.82639	0.000130034	0.0106592
GO:0019221	cytokine-mediated signaling pathway	BP	388	0.0180412	0.133272	3.80091	0.000144164	0.0113606
GO:0008089	anterograde axonal transport	BP	46	0.0434783	0.206185	3.78527	0.00015354	0.0113606
GO:0032768	regulation of monooxygenase activity	BP	46	0.0434783	0.206185	3.78527	0.00015354	0.0113606
GO:0001580	detection of chemical stimulus involved in sensory perception of bitter taste	BP	13	0.0769231	0.27735	3.74964	0.000177088	0.0113606
GO:0006596	polyamine biosynthetic process	BP	13	0.0769231	0.27735	3.74964	0.000177088	0.0113606
GO:0009130	pyrimidine nucleoside monophosphate biosynthetic process	BP	13	0.0769231	0.27735	3.74964	0.000177088	0.0113606
GO:0016024	CDP-diacylglycerol biosynthetic process	BP	13	0.0769231	0.27735	3.74964	0.000177088	0.0113606
GO:0021694	cerebellar Purkinje cell layer formation	BP	13	0.0769231	0.27735	3.74964	0.000177088	0.0113606
GO:0033617	mitochondrial cytochrome c oxidase assembly	BP	13	0.0769231	0.27735	3.74964	0.000177088	0.0113606
GO:0034497	protein localization to phagophore assembly site	BP	13	0.0769231	0.27735	3.74964	0.000177088	0.0113606
GO:0035630	bone mineralization involved in bone maturation	BP	13	0.0769231	0.27735	3.74964	0.000177088	0.0113606
GO:0043247	telomere maintenance in response to DNA damage	BP	13	0.0769231	0.27735	3.74964	0.000177088	0.0113606
GO:0046036	CTP metabolic process	BP	13	0.0769231	0.27735	3.74964	0.000177088	0.0113606
GO:0051956	negative regulation of amino acid transport	BP	13	0.0769231	0.27735	3.74964	0.000177088	0.0113606
GO:0060081	membrane hyperpolarization	BP	13	0.0769231	0.27735	3.74964	0.000177088	0.0113606
GO:0090239	regulation of histone H4 acetylation	BP	13	0.0769231	0.27735	3.74964	0.000177088	0.0113606
GO:0098840	protein transport along microtubule	BP	13	0.0769231	0.27735	3.74964	0.000177088	0.0113606
GO:0099118	microtubule-based protein transport	BP	13	0.0769231	0.27735	3.74964	0.000177088	0.0113606
GO:1901722	regulation of cell proliferation involved in kidney development	BP	13	0.0769231	0.27735	3.74964	0.000177088	0.0113606
GO:1902969	mitotic DNA replication	BP	13	0.0769231	0.27735	3.74964	0.000177088	0.0113606
GO:0038093	Fc receptor signaling pathway	BP	47	0.0425532	0.20403	3.73473	0.000187915	0.0119255
GO:0044283	small molecule biosynthetic process	BP	491	0.0162933	0.12673	3.72299	0.000196877	0.0123613
GO:0009116	nucleoside metabolic process	BP	48	0.0416667	0.201941	3.68567	0.000228099	0.0141709
GO:0032784	regulation of DNA-templated transcription, elongation	BP	49	0.0408163	0.199915	3.63802	0.00027474	0.0164315
GO:0051205	protein insertion into membrane	BP	49	0.0408163	0.199915	3.63802	0.00027474	0.0164315
GO:0001325	formation of extrachromosomal circular DNA	BP	14	0.0714286	0.267261	3.59473	0.000324724	0.0164315
GO:0002098	tRNA wobble uridine modification	BP	14	0.0714286	0.267261	3.59473	0.000324724	0.0164315
GO:0002693	positive regulation of cellular extravasation	BP	14	0.0714286	0.267261	3.59473	0.000324724	0.0164315
GO:0005980	glycogen catabolic process	BP	14	0.0714286	0.267261	3.59473	0.000324724	0.0164315
GO:0006750	glutathione biosynthetic process	BP	14	0.0714286	0.267261	3.59473	0.000324724	0.0164315
GO:0006825	copper ion transport	BP	14	0.0714286	0.267261	3.59473	0.000324724	0.0164315
GO:0009173	pyrimidine ribonucleoside monophosphate metabolic process	BP	14	0.0714286	0.267261	3.59473	0.000324724	0.0164315
GO:0010829	negative regulation of glucose transmembrane transport	BP	14	0.0714286	0.267261	3.59473	0.000324724	0.0164315
GO:0014067	negative regulation of phosphatidylinositol 3-kinase signaling	BP	14	0.0714286	0.267261	3.59473	0.000324724	0.0164315
GO:0015812	gamma-aminobutyric acid transport	BP	14	0.0714286	0.267261	3.59473	0.000324724	0.0164315
GO:0032310	prostaglandin secretion	BP	14	0.0714286	0.267261	3.59473	0.000324724	0.0164315
GO:0043173	nucleotide salvage	BP	14	0.0714286	0.267261	3.59473	0.000324724	0.0164315
GO:0046049	UMP metabolic process	BP	14	0.0714286	0.267261	3.59473	0.000324724	0.0164315
GO:0046341	CDP-diacylglycerol metabolic process	BP	14	0.0714286	0.267261	3.59473	0.000324724	0.0164315
GO:0055057	neuroblast division	BP	14	0.0714286	0.267261	3.59473	0.000324724	0.0164315
GO:0072540	T-helper 17 cell lineage commitment	BP	14	0.0714286	0.267261	3.59473	0.000324724	0.0164315
GO:0086069	bundle of His cell to Purkinje myocyte communication	BP	14	0.0714286	0.267261	3.59473	0.000324724	0.0164315
GO:0090656	t-circle formation	BP	14	0.0714286	0.267261	3.59473	0.000324724	0.0164315
GO:0090737	telomere maintenance via telomere trimming	BP	14	0.0714286	0.267261	3.59473	0.000324724	0.0164315
GO:0032210	regulation of telomere maintenance via telomerase	BP	50	0.04	0.197949	3.59171	0.000328519	0.0164315
GO:0046850	regulation of bone remodeling	BP	50	0.04	0.197949	3.59171	0.000328519	0.0164315
GO:0000722	telomere maintenance via recombination	BP	15	0.0666667	0.258199	3.45496	0.000550379	0.0247965
GO:0006677	glycosylceramide metabolic process	BP	15	0.0666667	0.258199	3.45496	0.000550379	0.0247965
GO:0009208	pyrimidine ribonucleoside triphosphate metabolic process	BP	15	0.0666667	0.258199	3.45496	0.000550379	0.0247965
GO:0009251	glucan catabolic process	BP	15	0.0666667	0.258199	3.45496	0.000550379	0.0247965
GO:0042249	establishment of planar polarity of embryonic epithelium	BP	15	0.0666667	0.258199	3.45496	0.000550379	0.0247965
GO:0042976	activation of Janus kinase activity	BP	15	0.0666667	0.258199	3.45496	0.000550379	0.0247965
GO:0043116	negative regulation of vascular permeability	BP	15	0.0666667	0.258199	3.45496	0.000550379	0.0247965
GO:0043923	positive regulation by host of viral transcription	BP	15	0.0666667	0.258199	3.45496	0.000550379	0.0247965
GO:0050746	regulation of lipoprotein metabolic process	BP	15	0.0666667	0.258199	3.45496	0.000550379	0.0247965
GO:0072109	glomerular mesangium development	BP	15	0.0666667	0.258199	3.45496	0.000550379	0.0247965
GO:0150011	regulation of neuron projection arborization	BP	15	0.0666667	0.258199	3.45496	0.000550379	0.0247965
GO:1900029	positive regulation of ruffle assembly	BP	15	0.0666667	0.258199	3.45496	0.000550379	0.0247965
GO:1901836	regulation of transcription of nucleolar large rRNA by RNA polymerase I	BP	15	0.0666667	0.258199	3.45496	0.000550379	0.0247965
GO:0030705	cytoskeleton-dependent intracellular transport	BP	179	0.0223464	0.148222	3.39903	0.000676249	0.0302365
GO:0050766	positive regulation of phagocytosis	BP	56	0.0357143	0.187256	3.33855	0.000842169	0.0351284
GO:0006071	glycerol metabolic process	BP	16	0.0625	0.25	3.32793	0.000874936	0.0351284
GO:0006337	nucleosome disassembly	BP	16	0.0625	0.25	3.32793	0.000874936	0.0351284
GO:0006450	regulation of translational fidelity	BP	16	0.0625	0.25	3.32793	0.000874936	0.0351284
GO:0008535	respiratory chain complex IV assembly	BP	16	0.0625	0.25	3.32793	0.000874936	0.0351284
GO:0009084	glutamine family amino acid biosynthetic process	BP	16	0.0625	0.25	3.32793	0.000874936	0.0351284
GO:0009148	pyrimidine nucleoside triphosphate biosynthetic process	BP	16	0.0625	0.25	3.32793	0.000874936	0.0351284
GO:0019184	nonribosomal peptide biosynthetic process	BP	16	0.0625	0.25	3.32793	0.000874936	0.0351284
GO:0020027	hemoglobin metabolic process	BP	16	0.0625	0.25	3.32793	0.000874936	0.0351284
GO:0030299	intestinal cholesterol absorption	BP	16	0.0625	0.25	3.32793	0.000874936	0.0351284
GO:0032048	cardiolipin metabolic process	BP	16	0.0625	0.25	3.32793	0.000874936	0.0351284
GO:0032274	gonadotropin secretion	BP	16	0.0625	0.25	3.32793	0.000874936	0.0351284
GO:0044247	cellular polysaccharide catabolic process	BP	16	0.0625	0.25	3.32793	0.000874936	0.0351284
GO:0044804	autophagy of nucleus	BP	16	0.0625	0.25	3.32793	0.000874936	0.0351284
GO:1903209	positive regulation of oxidative stress-induced cell death	BP	16	0.0625	0.25	3.32793	0.000874936	0.0351284
GO:0046173	polyol biosynthetic process	BP	57	0.0350877	0.185637	3.3	0.000966854	0.0381441
GO:1904356	regulation of telomere maintenance via telomere lengthening	BP	57	0.0350877	0.185637	3.3	0.000966854	0.0381441
GO:0030048	actin filament-based movement	BP	115	0.026087	0.160092	3.29925	0.000969435	0.0381441
GO:0042445	hormone metabolic process	BP	188	0.0212766	0.14469	3.27165	0.00106922	0.0417914
GO:0042531	positive regulation of tyrosine phosphorylation of STAT protein	BP	58	0.0344828	0.184059	3.26237	0.00110485	0.04262
GO:0050709	negative regulation of protein secretion	BP	58	0.0344828	0.184059	3.26237	0.00110485	0.04262
GO:0043966	histone H3 acetylation	BP	59	0.0338983	0.182521	3.22562	0.001257	0.0469039
GO:0098930	axonal transport	BP	59	0.0338983	0.182521	3.22562	0.001257	0.0469039
GO:0002097	tRNA wobble base modification	BP	17	0.0588235	0.242536	3.21177	0.00131922	0.0469039
GO:0006309	apoptotic DNA fragmentation	BP	17	0.0588235	0.242536	3.21177	0.00131922	0.0469039
GO:0006595	polyamine metabolic process	BP	17	0.0588235	0.242536	3.21177	0.00131922	0.0469039
GO:0008340	determination of adult lifespan	BP	17	0.0588235	0.242536	3.21177	0.00131922	0.0469039
GO:0009070	serine family amino acid biosynthetic process	BP	17	0.0588235	0.242536	3.21177	0.00131922	0.0469039
GO:0015732	prostaglandin transport	BP	17	0.0588235	0.242536	3.21177	0.00131922	0.0469039
GO:0021692	cerebellar Purkinje cell layer morphogenesis	BP	17	0.0588235	0.242536	3.21177	0.00131922	0.0469039
GO:0031145	anaphase-promoting complex-dependent catabolic process	BP	17	0.0588235	0.242536	3.21177	0.00131922	0.0469039
GO:0032816	positive regulation of natural killer cell activation	BP	17	0.0588235	0.242536	3.21177	0.00131922	0.0469039
GO:0050913	sensory perception of bitter taste	BP	17	0.0588235	0.242536	3.21177	0.00131922	0.0469039
GO:0070102	interleukin-6-mediated signaling pathway	BP	17	0.0588235	0.242536	3.21177	0.00131922	0.0469039

### Sheet: GO_CRX_vs_Native_Down
GO.ID	Term	Ontology	set.size	set.mean	set.sd	z.score	p.value	p.adj
GO:0002026	regulation of the force of heart contraction	BP	23	0.130435	0.34435	9.56545	0	0
GO:0003009	skeletal muscle contraction	BP	40	0.125	0.334932	12.079	0	0
GO:0003012	muscle system process	BP	394	0.0482234	0.21451	14.0133	0	0
GO:0003015	heart process	BP	227	0.0396476	0.195561	8.52399	0	0
GO:0003299	muscle hypertrophy in response to stress	BP	22	0.136364	0.35125	9.79369	0	0
GO:0006936	muscle contraction	BP	310	0.0612903	0.24025	16.0602	0	0
GO:0006937	regulation of muscle contraction	BP	145	0.0482759	0.215092	8.4401	0	0
GO:0006941	striated muscle contraction	BP	159	0.0691824	0.254566	13.0211	0	0
GO:0007512	adult heart development	BP	12	0.25	0.452267	13.4402	0	0
GO:0007517	muscle organ development	BP	303	0.049505	0.217279	12.6064	0	0
GO:0007519	skeletal muscle tissue development	BP	143	0.0559441	0.230621	9.83392	0	0
GO:0010927	cellular component assembly involved in morphogenesis	BP	103	0.0679612	0.25291	10.2645	0	0
GO:0014706	striated muscle tissue development	BP	346	0.0375723	0.190435	9.95024	0	0
GO:0014733	regulation of skeletal muscle adaptation	BP	13	0.153846	0.375534	8.52057	0	0
GO:0014819	regulation of skeletal muscle contraction	BP	12	0.166667	0.389249	8.88658	0	0
GO:0014887	cardiac muscle adaptation	BP	22	0.136364	0.35125	9.79369	0	0
GO:0014888	striated muscle adaptation	BP	44	0.113636	0.321038	11.4799	0	0
GO:0014898	cardiac muscle hypertrophy in response to stress	BP	22	0.136364	0.35125	9.79369	0	0
GO:0014904	myotube cell development	BP	36	0.111111	0.318728	10.142	0	0
GO:0030049	muscle filament sliding	BP	13	0.230769	0.438529	12.8957	0	0
GO:0030239	myofibril assembly	BP	61	0.114754	0.32137	13.6625	0	0
GO:0033275	actin-myosin filament sliding	BP	14	0.214286	0.425815	12.41	0	0
GO:0035933	glucocorticoid secretion	BP	11	0.181818	0.40452	9.30063	0	0
GO:0035994	response to muscle stretch	BP	23	0.130435	0.34435	9.56545	0	0
GO:0042692	muscle cell differentiation	BP	334	0.0329341	0.178732	8.42061	0	0
GO:0043501	skeletal muscle adaptation	BP	24	0.125	0.337832	9.35135	0	0
GO:0045214	sarcomere organization	BP	40	0.125	0.334932	12.079	0	0
GO:0048644	muscle organ morphogenesis	BP	74	0.0810811	0.274823	10.4759	0	0
GO:0048741	skeletal muscle fiber development	BP	33	0.121212	0.331434	10.6252	0	0
GO:0050879	multicellular organismal movement	BP	51	0.0980392	0.300327	10.603	0	0
GO:0050881	musculoskeletal movement	BP	51	0.0980392	0.300327	10.603	0	0
GO:0051146	striated muscle cell differentiation	BP	252	0.0396825	0.195601	8.9975	0	0
GO:0055001	muscle cell development	BP	167	0.0538922	0.226484	10.2153	0	0
GO:0055002	striated muscle cell development	BP	62	0.112903	0.319058	13.5442	0	0
GO:0055003	cardiac myofibril assembly	BP	17	0.176471	0.392953	11.2166	0	0
GO:0055008	cardiac muscle tissue morphogenesis	BP	59	0.101695	0.304841	11.851	0	0
GO:0055010	ventricular cardiac muscle tissue morphogenesis	BP	46	0.0869565	0.284885	8.88111	0	0
GO:0060047	heart contraction	BP	217	0.0414747	0.199846	8.75879	0	0
GO:0060048	cardiac muscle contraction	BP	122	0.057377	0.233521	9.32741	0	0
GO:0060415	muscle tissue morphogenesis	BP	67	0.0895522	0.287694	11.0615	0	0
GO:0060537	muscle tissue development	BP	363	0.0358127	0.186079	9.66255	0	0
GO:0060538	skeletal muscle organ development	BP	154	0.0519481	0.222646	9.42296	0	0
GO:0061061	muscle structure development	BP	567	0.0282187	0.165743	9.2543	0	0
GO:0006942	regulation of striated muscle contraction	BP	81	0.0617284	0.242161	8.20897	2.22045e-16	2.97843e-14
GO:0003229	ventricular cardiac muscle tissue development	BP	55	0.0727273	0.262082	8.04706	8.88178e-16	1.1649e-13
GO:0035930	corticosteroid hormone secretion	BP	15	0.133333	0.351866	7.89985	2.88658e-15	3.70361e-13
GO:0050905	neuromuscular process	BP	139	0.0431655	0.203964	7.30755	2.72005e-13	3.41568e-11
GO:0031032	actomyosin structure organization	BP	186	0.0376344	0.190824	7.26968	3.60378e-13	4.43115e-11
GO:0043500	muscle adaptation	BP	101	0.049505	0.218002	7.22917	4.86056e-13	5.85449e-11
GO:0003208	cardiac ventricle morphogenesis	BP	69	0.057971	0.235401	7.08025	1.43907e-12	1.69868e-10
GO:0055007	cardiac muscle cell differentiation	BP	105	0.047619	0.21398	7.06614	1.59295e-12	1.84345e-10
GO:0008015	blood circulation	BP	456	0.0241228	0.153599	6.86725	6.54543e-12	7.42906e-10
GO:0055013	cardiac muscle cell development	BP	73	0.0547945	0.229154	6.85457	7.15272e-12	7.96516e-10
GO:0003013	circulatory system process	BP	536	0.0223881	0.14808	6.8209	9.04721e-12	9.88826e-10
GO:0048738	cardiac muscle tissue development	BP	208	0.0336538	0.180772	6.78176	1.18721e-11	1.27398e-09
GO:0035929	steroid hormone secretion	BP	20	0.1	0.307794	6.77137	1.27567e-11	1.32088e-09
GO:0046128	purine ribonucleoside metabolic process	BP	20	0.1	0.307794	6.77137	1.27567e-11	1.32088e-09
GO:0090257	regulation of muscle system process	BP	212	0.0330189	0.179109	6.70076	2.07334e-11	2.1098e-09
GO:0003300	cardiac muscle hypertrophy	BP	77	0.0519481	0.223377	6.64595	3.01272e-11	3.01374e-09
GO:0055006	cardiac cell development	BP	78	0.0512821	0.222	6.5962	4.21831e-11	4.14942e-09
GO:0051155	positive regulation of striated muscle cell differentiation	BP	46	0.0652174	0.249637	6.55272	5.65004e-11	5.46664e-09
GO:0014897	striated muscle hypertrophy	BP	80	0.05	0.21932	6.49938	8.06495e-11	7.67731e-09
GO:0043931	ossification involved in bone maturation	BP	22	0.0909091	0.294245	6.42951	1.28017e-10	1.1993e-08
GO:0014896	muscle hypertrophy	BP	82	0.0487805	0.216734	6.40596	1.49425e-10	1.37798e-08
GO:1903522	regulation of blood circulation	BP	229	0.0305677	0.17252	6.37886	1.78413e-10	1.61999e-08
GO:0003007	heart morphogenesis	BP	231	0.030303	0.171792	6.34317	2.25088e-10	2.01283e-08
GO:0044057	regulation of system process	BP	521	0.0211132	0.1439	6.25438	3.99097e-10	3.51563e-08
GO:0070252	actin-mediated cell contraction	BP	87	0.045977	0.210649	6.18596	6.17239e-10	5.35727e-08
GO:0048016	inositol phosphate-mediated signaling	BP	51	0.0588235	0.237635	6.1796	6.42641e-10	5.41838e-08
GO:0050982	detection of mechanical stimulus	BP	51	0.0588235	0.237635	6.1796	6.42641e-10	5.41838e-08
GO:0008016	regulation of heart contraction	BP	183	0.0327869	0.178567	6.16977	6.83883e-10	5.6849e-08
GO:0035051	cardiocyte differentiation	BP	132	0.0378788	0.19163	6.15756	7.38725e-10	6.05549e-08
GO:0042278	purine nucleoside metabolic process	BP	24	0.0833333	0.28233	6.13018	8.77793e-10	7.09689e-08
GO:0070977	bone maturation	BP	25	0.08	0.276887	5.99378	2.05018e-09	1.63515e-07
GO:0009119	ribonucleoside metabolic process	BP	26	0.0769231	0.271746	5.86508	4.48907e-09	3.5326e-07
GO:0009612	response to mechanical stimulus	BP	209	0.0287081	0.167386	5.663	1.48753e-08	1.15518e-06
GO:0051149	positive regulation of muscle cell differentiation	BP	61	0.0491803	0.218039	5.57061	2.53848e-08	1.94573e-06
GO:0010737	protein kinase A signaling	BP	29	0.0689655	0.257881	5.51849	3.41932e-08	2.49146e-06
GO:0014808	release of sequestered calcium ion into cytosol by sarcoplasmic reticulum	BP	29	0.0689655	0.257881	5.51849	3.41932e-08	2.49146e-06
GO:0048799	animal organ maturation	BP	29	0.0689655	0.257881	5.51849	3.41932e-08	2.49146e-06
GO:0070528	protein kinase C signaling	BP	29	0.0689655	0.257881	5.51849	3.41932e-08	2.49146e-06
GO:0014902	myotube differentiation	BP	108	0.037037	0.189733	5.42684	5.73608e-08	4.12858e-06
GO:0061384	heart trabecula morphogenesis	BP	30	0.0666667	0.253708	5.41428	6.1537e-08	4.32371e-06
GO:1903514	release of sequestered calcium ion into cytosol by endoplasmic reticulum	BP	30	0.0666667	0.253708	5.41428	6.1537e-08	4.32371e-06
GO:0030029	actin filament-based process	BP	733	0.0163711	0.126985	5.39762	6.75293e-08	4.68892e-06
GO:0070884	regulation of calcineurin-NFAT signaling cascade	BP	31	0.0645161	0.249731	5.31496	1.06679e-07	7.32115e-06
GO:0050848	regulation of calcium-mediated signaling	BP	67	0.0447761	0.208373	5.26962	1.36709e-07	9.27418e-06
GO:0106056	regulation of calcineurin-mediated signaling	BP	32	0.0625	0.245935	5.22016	1.78765e-07	1.19559e-05
GO:0030048	actin filament-based movement	BP	115	0.0347826	0.184031	5.21859	1.8029e-07	1.19559e-05
GO:0007156	homophilic cell adhesion via plasma membrane adhesion molecules	BP	116	0.0344828	0.183257	5.19029	2.09971e-07	1.37694e-05
GO:0003206	cardiac chamber morphogenesis	BP	118	0.0338983	0.181739	5.13469	2.82613e-07	1.83294e-05
GO:0003231	cardiac ventricle development	BP	120	0.0333333	0.180258	5.08039	3.76665e-07	2.41639e-05
GO:0051147	regulation of muscle cell differentiation	BP	121	0.0330579	0.179531	5.05371	4.33313e-07	2.7499e-05
GO:0043627	response to estrogen	BP	72	0.0416667	0.201229	5.04659	4.49763e-07	2.82394e-05
GO:0070296	sarcoplasmic reticulum calcium ion transport	BP	34	0.0588235	0.238833	5.04278	4.58825e-07	2.85051e-05
GO:0032350	regulation of hormone metabolic process	BP	35	0.0571429	0.235504	4.95961	7.06367e-07	4.34268e-05
GO:0140694	non-membrane-bounded organelle assembly	BP	333	0.021021	0.14367	4.94145	7.75425e-07	4.7181e-05
GO:0043502	regulation of muscle adaptation	BP	78	0.0384615	0.193552	4.80621	1.53819e-06	9.24898e-05
GO:0060348	bone development	BP	194	0.0257732	0.158868	4.8045	1.55142e-06	9.24898e-05
GO:0045445	myoblast differentiation	BP	80	0.0375	0.191182	4.73179	2.22546e-06	0.000130046
GO:0051153	regulation of striated muscle cell differentiation	BP	80	0.0375	0.191182	4.73179	2.22546e-06	0.000130046
GO:1901381	positive regulation of potassium ion transmembrane transport	BP	38	0.0526316	0.226294	4.72926	2.25344e-06	0.00013039
GO:0007507	heart development	BP	538	0.0167286	0.128372	4.72636	2.28577e-06	0.000130977
GO:0033173	calcineurin-NFAT signaling cascade	BP	39	0.0512821	0.223456	4.65818	3.19021e-06	0.000177629
GO:0045933	positive regulation of muscle contraction	BP	39	0.0512821	0.223456	4.65818	3.19021e-06	0.000177629
GO:0140353	lipid export from cell	BP	39	0.0512821	0.223456	4.65818	3.19021e-06	0.000177629
GO:0019932	second-messenger-mediated signaling	BP	283	0.0212014	0.14431	4.59601	4.30662e-06	0.000237548
GO:2001258	negative regulation of cation channel activity	BP	40	0.05	0.220721	4.58965	4.43981e-06	0.000242627
GO:0003157	endocardium development	BP	11	0.0909091	0.301511	4.54469	5.50155e-06	0.0002577
GO:0009128	purine nucleoside monophosphate catabolic process	BP	11	0.0909091	0.301511	4.54469	5.50155e-06	0.0002577
GO:0009155	purine deoxyribonucleotide catabolic process	BP	11	0.0909091	0.301511	4.54469	5.50155e-06	0.0002577
GO:0014854	response to inactivity	BP	11	0.0909091	0.301511	4.54469	5.50155e-06	0.0002577
GO:0032957	inositol trisphosphate metabolic process	BP	11	0.0909091	0.301511	4.54469	5.50155e-06	0.0002577
GO:0034776	response to histamine	BP	11	0.0909091	0.301511	4.54469	5.50155e-06	0.0002577
GO:0043517	positive regulation of DNA damage response, signal transduction by p53 class mediator	BP	11	0.0909091	0.301511	4.54469	5.50155e-06	0.0002577
GO:0048742	regulation of skeletal muscle fiber development	BP	11	0.0909091	0.301511	4.54469	5.50155e-06	0.0002577
GO:0051280	negative regulation of release of sequestered calcium ion into cytosol	BP	11	0.0909091	0.301511	4.54469	5.50155e-06	0.0002577
GO:0051549	positive regulation of keratinocyte migration	BP	11	0.0909091	0.301511	4.54469	5.50155e-06	0.0002577
GO:0051798	positive regulation of hair follicle development	BP	11	0.0909091	0.301511	4.54469	5.50155e-06	0.0002577
GO:0055015	ventricular cardiac muscle cell development	BP	11	0.0909091	0.301511	4.54469	5.50155e-06	0.0002577
GO:0060379	cardiac muscle cell myoblast differentiation	BP	11	0.0909091	0.301511	4.54469	5.50155e-06	0.0002577
GO:0061469	regulation of type B pancreatic cell proliferation	BP	11	0.0909091	0.301511	4.54469	5.50155e-06	0.0002577
GO:0071492	cellular response to UV-A	BP	11	0.0909091	0.301511	4.54469	5.50155e-06	0.0002577
GO:1905907	negative regulation of amyloid fibril formation	BP	11	0.0909091	0.301511	4.54469	5.50155e-06	0.0002577
GO:2000105	positive regulation of DNA-dependent DNA replication	BP	11	0.0909091	0.301511	4.54469	5.50155e-06	0.0002577
GO:2000291	regulation of myoblast proliferation	BP	11	0.0909091	0.301511	4.54469	5.50155e-06	0.0002577
GO:0097720	calcineurin-mediated signaling	BP	42	0.047619	0.21554	4.45967	8.20878e-06	0.000381482
GO:0006195	purine nucleotide catabolic process	BP	43	0.0465116	0.213083	4.39793	1.0929e-05	0.000496176
GO:0045124	regulation of bone resorption	BP	43	0.0465116	0.213083	4.39793	1.0929e-05	0.000496176
GO:0061383	trabecula morphogenesis	BP	43	0.0465116	0.213083	4.39793	1.0929e-05	0.000496176
GO:0043268	positive regulation of potassium ion transport	BP	44	0.0454545	0.210707	4.33819	1.43658e-05	0.000615783
GO:0007171	activation of transmembrane receptor protein tyrosine kinase activity	BP	12	0.0833333	0.288675	4.33297	1.47112e-05	0.000615783
GO:0009886	post-embryonic animal morphogenesis	BP	12	0.0833333	0.288675	4.33297	1.47112e-05	0.000615783
GO:0014889	muscle atrophy	BP	12	0.0833333	0.288675	4.33297	1.47112e-05	0.000615783
GO:0021781	glial cell fate commitment	BP	12	0.0833333	0.288675	4.33297	1.47112e-05	0.000615783
GO:0033262	regulation of nuclear cell cycle DNA replication	BP	12	0.0833333	0.288675	4.33297	1.47112e-05	0.000615783
GO:0051284	positive regulation of sequestering of calcium ion	BP	12	0.0833333	0.288675	4.33297	1.47112e-05	0.000615783
GO:0060453	regulation of gastric acid secretion	BP	12	0.0833333	0.288675	4.33297	1.47112e-05	0.000615783
GO:0071872	cellular response to epinephrine stimulus	BP	12	0.0833333	0.288675	4.33297	1.47112e-05	0.000615783
GO:0098915	membrane repolarization during ventricular cardiac muscle cell action potential	BP	12	0.0833333	0.288675	4.33297	1.47112e-05	0.000615783
GO:1901077	regulation of relaxation of muscle	BP	12	0.0833333	0.288675	4.33297	1.47112e-05	0.000615783
GO:0060986	endocrine hormone secretion	BP	45	0.0444444	0.208409	4.28036	1.86592e-05	0.00077554
GO:0003205	cardiac chamber development	BP	157	0.0254777	0.158075	4.25808	2.06189e-05	0.000850996
GO:2001257	regulation of cation channel activity	BP	159	0.0251572	0.157097	4.22135	2.42846e-05	0.000995332
GO:0090102	cochlea development	BP	47	0.0425532	0.20403	4.16997	3.04636e-05	0.00123997
GO:0003222	ventricular trabecula myocardium morphogenesis	BP	13	0.0769231	0.27735	4.14545	3.39141e-05	0.00125101
GO:0006123	mitochondrial electron transport, cytochrome c to oxygen	BP	13	0.0769231	0.27735	4.14545	3.39141e-05	0.00125101
GO:0032352	positive regulation of hormone metabolic process	BP	13	0.0769231	0.27735	4.14545	3.39141e-05	0.00125101
GO:0035630	bone mineralization involved in bone maturation	BP	13	0.0769231	0.27735	4.14545	3.39141e-05	0.00125101
GO:0036005	response to macrophage colony-stimulating factor	BP	13	0.0769231	0.27735	4.14545	3.39141e-05	0.00125101
GO:0036006	cellular response to macrophage colony-stimulating factor stimulus	BP	13	0.0769231	0.27735	4.14545	3.39141e-05	0.00125101
GO:0045820	negative regulation of glycolytic process	BP	13	0.0769231	0.27735	4.14545	3.39141e-05	0.00125101
GO:0048820	hair follicle maturation	BP	13	0.0769231	0.27735	4.14545	3.39141e-05	0.00125101
GO:0051547	regulation of keratinocyte migration	BP	13	0.0769231	0.27735	4.14545	3.39141e-05	0.00125101
GO:0060347	heart trabecula formation	BP	13	0.0769231	0.27735	4.14545	3.39141e-05	0.00125101
GO:0070886	positive regulation of calcineurin-NFAT signaling cascade	BP	13	0.0769231	0.27735	4.14545	3.39141e-05	0.00125101
GO:0071415	cellular response to purine-containing compound	BP	13	0.0769231	0.27735	4.14545	3.39141e-05	0.00125101
GO:0090158	endoplasmic reticulum membrane organization	BP	13	0.0769231	0.27735	4.14545	3.39141e-05	0.00125101
GO:0106058	positive regulation of calcineurin-mediated signaling	BP	13	0.0769231	0.27735	4.14545	3.39141e-05	0.00125101
GO:2000846	regulation of corticosteroid hormone secretion	BP	13	0.0769231	0.27735	4.14545	3.39141e-05	0.00125101
GO:0009116	nucleoside metabolic process	BP	48	0.0416667	0.201941	4.11724	3.83438e-05	0.00138837
GO:0045661	regulation of myoblast differentiation	BP	48	0.0416667	0.201941	4.11724	3.83438e-05	0.00138837
GO:0072523	purine-containing compound catabolic process	BP	48	0.0416667	0.201941	4.11724	3.83438e-05	0.00138837
GO:0032868	response to insulin	BP	246	0.0203252	0.141398	4.06122	4.88163e-05	0.00175679
GO:0010676	positive regulation of cellular carbohydrate metabolic process	BP	50	0.04	0.197949	4.01628	5.9123e-05	0.00210207
GO:0046850	regulation of bone remodeling	BP	50	0.04	0.197949	4.01628	5.9123e-05	0.00210207
GO:0030308	negative regulation of cell growth	BP	173	0.0231214	0.150725	3.98067	6.87199e-05	0.00229371
GO:0006089	lactate metabolic process	BP	14	0.0714286	0.267261	3.97777	6.95653e-05	0.00229371
GO:0009158	ribonucleoside monophosphate catabolic process	BP	14	0.0714286	0.267261	3.97777	6.95653e-05	0.00229371
GO:0009159	deoxyribonucleoside monophosphate catabolic process	BP	14	0.0714286	0.267261	3.97777	6.95653e-05	0.00229371
GO:0010523	negative regulation of calcium ion transport into cytosol	BP	14	0.0714286	0.267261	3.97777	6.95653e-05	0.00229371
GO:0014874	response to stimulus involved in regulation of muscle adaptation	BP	14	0.0714286	0.267261	3.97777	6.95653e-05	0.00229371
GO:0032488	Cdc42 protein signal transduction	BP	14	0.0714286	0.267261	3.97777	6.95653e-05	0.00229371
GO:0060732	positive regulation of inositol phosphate biosynthetic process	BP	14	0.0714286	0.267261	3.97777	6.95653e-05	0.00229371
GO:0070141	response to UV-A	BP	14	0.0714286	0.267261	3.97777	6.95653e-05	0.00229371
GO:0070885	negative regulation of calcineurin-NFAT signaling cascade	BP	14	0.0714286	0.267261	3.97777	6.95653e-05	0.00229371
GO:0097091	synaptic vesicle clustering	BP	14	0.0714286	0.267261	3.97777	6.95653e-05	0.00229371
GO:0106057	negative regulation of calcineurin-mediated signaling	BP	14	0.0714286	0.267261	3.97777	6.95653e-05	0.00229371
GO:1905906	regulation of amyloid fibril formation	BP	14	0.0714286	0.267261	3.97777	6.95653e-05	0.00229371
GO:0097435	supramolecular fiber organization	BP	678	0.0132743	0.114532	3.88031	0.000104325	0.0034207
GO:0086065	cell communication involved in cardiac conduction	BP	54	0.037037	0.190626	3.83047	0.000127901	0.00399436
GO:0007216	G protein-coupled glutamate receptor signaling pathway	BP	15	0.0666667	0.258199	3.82657	0.000129942	0.00399436
GO:0010649	regulation of cell communication by electrical coupling	BP	15	0.0666667	0.258199	3.82657	0.000129942	0.00399436
GO:0042481	regulation of odontogenesis	BP	15	0.0666667	0.258199	3.82657	0.000129942	0.00399436
GO:0050910	detection of mechanical stimulus involved in sensory perception of sound	BP	15	0.0666667	0.258199	3.82657	0.000129942	0.00399436
GO:0051450	myoblast proliferation	BP	15	0.0666667	0.258199	3.82657	0.000129942	0.00399436
GO:0055012	ventricular cardiac muscle cell differentiation	BP	15	0.0666667	0.258199	3.82657	0.000129942	0.00399436
GO:0070293	renal absorption	BP	15	0.0666667	0.258199	3.82657	0.000129942	0.00399436
GO:0070593	dendrite self-avoidance	BP	15	0.0666667	0.258199	3.82657	0.000129942	0.00399436
GO:0071599	otic vesicle development	BP	15	0.0666667	0.258199	3.82657	0.000129942	0.00399436
GO:0071871	response to epinephrine	BP	15	0.0666667	0.258199	3.82657	0.000129942	0.00399436
GO:0097284	hepatocyte apoptotic process	BP	15	0.0666667	0.258199	3.82657	0.000129942	0.00399436
GO:0048729	tissue morphogenesis	BP	579	0.0138169	0.116831	3.78353	0.000154622	0.00472839
GO:0032989	cellular component morphogenesis	BP	711	0.0126582	0.111873	3.71281	0.000204971	0.00623577
GO:0002082	regulation of oxidative phosphorylation	BP	16	0.0625	0.25	3.68926	0.000224911	0.0063513
GO:0006349	regulation of gene expression by genetic imprinting	BP	16	0.0625	0.25	3.68926	0.000224911	0.0063513
GO:0010919	regulation of inositol phosphate biosynthetic process	BP	16	0.0625	0.25	3.68926	0.000224911	0.0063513
GO:0030002	cellular anion homeostasis	BP	16	0.0625	0.25	3.68926	0.000224911	0.0063513
GO:0046033	AMP metabolic process	BP	16	0.0625	0.25	3.68926	0.000224911	0.0063513
GO:0046040	IMP metabolic process	BP	16	0.0625	0.25	3.68926	0.000224911	0.0063513
GO:0048245	eosinophil chemotaxis	BP	16	0.0625	0.25	3.68926	0.000224911	0.0063513
GO:0055064	chloride ion homeostasis	BP	16	0.0625	0.25	3.68926	0.000224911	0.0063513
GO:0055083	monovalent inorganic anion homeostasis	BP	16	0.0625	0.25	3.68926	0.000224911	0.0063513
GO:0070365	hepatocyte differentiation	BP	16	0.0625	0.25	3.68926	0.000224911	0.0063513
GO:0071360	cellular response to exogenous dsRNA	BP	16	0.0625	0.25	3.68926	0.000224911	0.0063513
GO:0097623	potassium ion export across plasma membrane	BP	16	0.0625	0.25	3.68926	0.000224911	0.0063513
GO:2000696	regulation of epithelial cell differentiation involved in kidney development	BP	16	0.0625	0.25	3.68926	0.000224911	0.0063513
GO:2000831	regulation of steroid hormone secretion	BP	16	0.0625	0.25	3.68926	0.000224911	0.0063513
GO:2001267	regulation of cysteine-type endopeptidase activity involved in apoptotic signaling pathway	BP	16	0.0625	0.25	3.68926	0.000224911	0.0063513
GO:0001501	skeletal system development	BP	485	0.014433	0.11939	3.66911	0.000243399	0.00684067
GO:0019933	cAMP-mediated signaling	BP	58	0.0344828	0.184059	3.66301	0.000249271	0.00697251
GO:0009914	hormone transport	BP	283	0.0176678	0.131974	3.6498	0.000262446	0.00730639
GO:1902475	L-alpha-amino acid transmembrane transport	BP	59	0.0338983	0.182521	3.62365	0.000290477	0.0080488
GO:0035914	skeletal muscle cell differentiation	BP	60	0.0333333	0.18102	3.58521	0.00033681	0.00928904
GO:0002076	osteoblast development	BP	17	0.0588235	0.242536	3.56377	0.000365563	0.00967513
GO:0009151	purine deoxyribonucleotide metabolic process	BP	17	0.0588235	0.242536	3.56377	0.000365563	0.00967513
GO:0031000	response to caffeine	BP	17	0.0588235	0.242536	3.56377	0.000365563	0.00967513
GO:0048643	positive regulation of skeletal muscle tissue development	BP	17	0.0588235	0.242536	3.56377	0.000365563	0.00967513
GO:0051546	keratinocyte migration	BP	17	0.0588235	0.242536	3.56377	0.000365563	0.00967513
GO:0051797	regulation of hair follicle development	BP	17	0.0588235	0.242536	3.56377	0.000365563	0.00967513
GO:0097094	craniofacial suture morphogenesis	BP	17	0.0588235	0.242536	3.56377	0.000365563	0.00967513
GO:0099558	maintenance of synapse structure	BP	17	0.0588235	0.242536	3.56377	0.000365563	0.00967513
GO:2000136	regulation of cell proliferation involved in heart morphogenesis	BP	17	0.0588235	0.242536	3.56377	0.000365563	0.00967513
GO:0045453	bone resorption	BP	62	0.0322581	0.178127	3.51094	0.000446531	0.0117653
GO:0009581	detection of external stimulus	BP	127	0.023622	0.15247	3.49474	0.000474528	0.0124474
GO:0015807	L-amino acid transport	BP	63	0.031746	0.176731	3.47504	0.000510781	0.0133391
GO:0009582	detection of abiotic stimulus	BP	129	0.0232558	0.151302	3.45651	0.000547213	0.0137499
GO:0001696	gastric acid secretion	BP	18	0.0555556	0.235702	3.44846	0.000563787	0.0137499
GO:0006007	glucose catabolic process	BP	18	0.0555556	0.235702	3.44846	0.000563787	0.0137499
GO:0006103	2-oxoglutarate metabolic process	BP	18	0.0555556	0.235702	3.44846	0.000563787	0.0137499
GO:0009125	nucleoside monophosphate catabolic process	BP	18	0.0555556	0.235702	3.44846	0.000563787	0.0137499
GO:0010002	cardioblast differentiation	BP	18	0.0555556	0.235702	3.44846	0.000563787	0.0137499
GO:0032727	positive regulation of interferon-alpha production	BP	18	0.0555556	0.235702	3.44846	0.000563787	0.0137499
GO:0044342	type B pancreatic cell proliferation	BP	18	0.0555556	0.235702	3.44846	0.000563787	0.0137499
GO:0045655	regulation of monocyte differentiation	BP	18	0.0555556	0.235702	3.44846	0.000563787	0.0137499
GO:0045780	positive regulation of bone resorption	BP	18	0.0555556	0.235702	3.44846	0.000563787	0.0137499
GO:0061323	cell proliferation involved in heart morphogenesis	BP	18	0.0555556	0.235702	3.44846	0.000563787	0.0137499
GO:0070262	peptidyl-serine dephosphorylation	BP	18	0.0555556	0.235702	3.44846	0.000563787	0.0137499
GO:0086014	atrial cardiac muscle cell action potential	BP	18	0.0555556	0.235702	3.44846	0.000563787	0.0137499
GO:0086026	atrial cardiac muscle cell to AV node cell signaling	BP	18	0.0555556	0.235702	3.44846	0.000563787	0.0137499
GO:0086066	atrial cardiac muscle cell to AV node cell communication	BP	18	0.0555556	0.235702	3.44846	0.000563787	0.0137499
GO:2001014	regulation of skeletal muscle cell differentiation	BP	18	0.0555556	0.235702	3.44846	0.000563787	0.0137499
GO:0032413	negative regulation of ion transmembrane transporter activity	BP	64	0.03125	0.175368	3.43992	0.000581883	0.0141328
GO:0098742	cell-cell adhesion via plasma-membrane adhesion molecules	BP	213	0.0187793	0.136065	3.41655	0.00063419	0.0153401
GO:0030036	actin cytoskeleton organization	BP	655	0.0122137	0.109923	3.37329	0.000742746	0.0178367
GO:0043154	negative regulation of cysteine-type endopeptidase activity involved in apoptotic process	BP	66	0.030303	0.172733	3.37192	0.000746468	0.0178367
GO:0055117	regulation of cardiac muscle contraction	BP	66	0.030303	0.172733	3.37192	0.000746468	0.0178367
GO:0007194	negative regulation of adenylate cyclase activity	BP	19	0.0526316	0.229416	3.34198	0.000831822	0.0194048
GO:0043011	myeloid dendritic cell differentiation	BP	19	0.0526316	0.229416	3.34198	0.000831822	0.0194048
GO:0045844	positive regulation of striated muscle tissue development	BP	19	0.0526316	0.229416	3.34198	0.000831822	0.0194048
GO:0048636	positive regulation of muscle organ development	BP	19	0.0526316	0.229416	3.34198	0.000831822	0.0194048
GO:0050849	negative regulation of calcium-mediated signaling	BP	19	0.0526316	0.229416	3.34198	0.000831822	0.0194048
GO:0060307	regulation of ventricular cardiac muscle cell membrane repolarization	BP	19	0.0526316	0.229416	3.34198	0.000831822	0.0194048
GO:0045926	negative regulation of growth	BP	220	0.0181818	0.133913	3.33228	0.000861369	0.020015
GO:0009306	protein secretion	BP	318	0.0157233	0.124599	3.32086	0.000897391	0.0207702
GO:0035592	establishment of protein localization to extracellular region	BP	319	0.015674	0.124406	3.31216	0.000925771	0.0213295
GO:1904064	positive regulation of cation transmembrane transport	BP	137	0.0218978	0.146887	3.31126	0.000928784	0.0213295
GO:1901657	glycosyl compound metabolic process	BP	68	0.0294118	0.170214	3.3067	0.000944004	0.021595
GO:0014074	response to purine-containing compound	BP	139	0.0215827	0.145842	3.27672	0.00105022	0.0237048
GO:0003407	neural retina development	BP	69	0.0289855	0.168995	3.27508	0.00105631	0.0237048
GO:0009166	nucleotide catabolic process	BP	69	0.0289855	0.168995	3.27508	0.00105631	0.0237048
GO:0045913	positive regulation of carbohydrate metabolic process	BP	69	0.0289855	0.168995	3.27508	0.00105631	0.0237048
GO:2001259	positive regulation of cation channel activity	BP	69	0.0289855	0.168995	3.27508	0.00105631	0.0237048
GO:0071692	protein localization to extracellular region	BP	326	0.0153374	0.12308	3.25223	0.00114502	0.0255982
GO:0006590	thyroid hormone generation	BP	20	0.05	0.223607	3.24322	0.00118185	0.0256445
GO:0071359	cellular response to dsRNA	BP	20	0.05	0.223607	3.24322	0.00118185	0.0256445
GO:0072677	eosinophil migration	BP	20	0.05	0.223607	3.24322	0.00118185	0.0256445
GO:0086013	membrane repolarization during cardiac muscle cell action potential	BP	20	0.05	0.223607	3.24322	0.00118185	0.0256445
GO:0098664	G protein-coupled serotonin receptor signaling pathway	BP	20	0.05	0.223607	3.24322	0.00118185	0.0256445
GO:1900120	regulation of receptor binding	BP	20	0.05	0.223607	3.24322	0.00118185	0.0256445
GO:1900543	negative regulation of purine nucleotide metabolic process	BP	20	0.05	0.223607	3.24322	0.00118185	0.0256445
GO:1901863	positive regulation of muscle tissue development	BP	20	0.05	0.223607	3.24322	0.00118185	0.0256445
GO:0046034	ATP metabolic process	BP	228	0.0175439	0.131575	3.24019	0.00119451	0.0258241
GO:0032412	regulation of ion transmembrane transporter activity	BP	230	0.0173913	0.131009	3.21783	0.00129166	0.0278226
GO:0030500	regulation of bone mineralization	BP	71	0.028169	0.166633	3.21369	0.0013104	0.0280217
GO:2000117	negative regulation of cysteine-type endopeptidase activity	BP	71	0.028169	0.166633	3.21369	0.0013104	0.0280217
GO:0032410	negative regulation of transporter activity	BP	72	0.0277778	0.165489	3.18388	0.00145315	0.0308506
GO:0034103	regulation of tissue remodeling	BP	72	0.0277778	0.165489	3.18388	0.00145315	0.0308506
GO:0007035	vacuolar acidification	BP	21	0.047619	0.218218	3.15126	0.00162566	0.0337839
GO:0008211	glucocorticoid metabolic process	BP	21	0.047619	0.218218	3.15126	0.00162566	0.0337839
GO:0045663	positive regulation of myoblast differentiation	BP	21	0.047619	0.218218	3.15126	0.00162566	0.0337839
GO:0045980	negative regulation of nucleotide metabolic process	BP	21	0.047619	0.218218	3.15126	0.00162566	0.0337839
GO:0060117	auditory receptor cell development	BP	21	0.047619	0.218218	3.15126	0.00162566	0.0337839
GO:1901798	positive regulation of signal transduction by p53 class mediator	BP	21	0.047619	0.218218	3.15126	0.00162566	0.0337839
GO:0022898	regulation of transmembrane transporter activity	BP	238	0.0168067	0.128818	3.13085	0.00174299	0.0360951
GO:0006096	glycolytic process	BP	74	0.027027	0.163269	3.12593	0.00177243	0.0364491
GO:0050886	endocrine process	BP	74	0.027027	0.163269	3.12593	0.00177243	0.0364491
GO:0009060	aerobic respiration	BP	149	0.0201342	0.140933	3.11349	0.00184889	0.0378895
GO:0034767	positive regulation of ion transmembrane transport	BP	150	0.02	0.140469	3.09797	0.0019485	0.0396844
GO:0006757	ATP generation from ADP	BP	75	0.0266667	0.162192	3.09775	0.00194993	0.0396844
GO:1901652	response to peptide	BP	460	0.0130435	0.113584	3.09301	0.00198139	0.040186
GO:0006163	purine nucleotide metabolic process	BP	349	0.0143266	0.119004	3.06638	0.00216667	0.0430629
GO:0007210	serotonin receptor signaling pathway	BP	22	0.0454545	0.213201	3.06533	0.0021743	0.0430629
GO:0009162	deoxyribonucleoside monophosphate metabolic process	BP	22	0.0454545	0.213201	3.06533	0.0021743	0.0430629
GO:0031280	negative regulation of cyclase activity	BP	22	0.0454545	0.213201	3.06533	0.0021743	0.0430629
GO:0060343	trabecula formation	BP	22	0.0454545	0.213201	3.06533	0.0021743	0.0430629
GO:0071305	cellular response to vitamin D	BP	22	0.0454545	0.213201	3.06533	0.0021743	0.0430629
GO:0071514	genetic imprinting	BP	22	0.0454545	0.213201	3.06533	0.0021743	0.0430629
